# Multi-tissue network analysis for drug prioritization in knee osteoarthritis

**DOI:** 10.1101/695619

**Authors:** Michael Neidlin, Smaragda Dimitrakopoulou, Leonidas G Alexopoulos

## Abstract

Knee osteoarthritis (OA) is a joint disease that affects several tissues: cartilage, synovium, meniscus and subchondral bone. The pathophysiology of this complex disease is still not completely understood and existing pharmaceutical strategies are limited to pain relief treatments.

Therefore, a computational method was developed considering the diverse mechanisms and the multi-tissue nature of OA in order to suggest pharmaceutical compounds. Specifically, weighted gene co-expression network analysis (WGCNA) was utilized to identify gene modules that were preserved across four joint tissues. The driver genes of these modules were selected as an input for a network-based drug discovery approach.

WGCNA identified two preserved modules that described functions related to extracellular matrix physiology and immune system responses. Compounds that affected various anti-inflammatory pathways and drugs targeted at coagulation pathways were suggested. 9 out of the top 10 compounds had a proven association with OA and significantly outperformed randomized approaches not including WGCNA. The method presented herein is a viable strategy to identify overlapping molecular mechanisms in multi-tissue diseases such as OA and employ this information for drug discovery and compound prioritization.
