## Supplementary Table 3 for "Multi-tissue network analysis for drug prioritization in knee osteoarthritis"

### Sheet: Information
Multi-tissue network analysis for drug prioritization in knee osteoarthritis
Michael Neidlin1, Smaragda Dimitrakopoulou1, Leonidas G Alexopoulos1
Departmental and institutional affiliations
1: Department of Mechanical Engineering, National Technical University of Athens, Greece
Corresponding Author
Leonidas G Alexopoulos, Department of Mechanical Engineering,
National Technical University of Athens,
Heroon Polytechniou 9, 15780 Zografou, Greece
Email: leo@mail.ntua.gr Phone: +30 210 7721666
The dataset shows the results of the network based drug discovery approach and presents the Top10, Bottom 10 and Random 10 lists (lowest distance and lowest z scores)

### Sheet: Top10 (lowest distance)
Drug Name	Distance	d.C_z_tot		OA 1/0		Relation to OA
Florbetapir (18F)	1	-10.0329		0.5		Diagnostic compound for Alzheimer
Ruxolitinib	1	-7.1204		1		jak stat inhibitor RA
Tirofiban	1	-4.97494		0.5		anti coagulant, coagulation linked to RA
Pegademase bovine	1	-4.86765		0		Treat adenosine deamenase deficiency
Certolizumab pegol	1	-4.51326		1		anti TNF RA
Turpentine	1	-2.79043		1		increases Inflammation
Lorlatinib	1	-2.75664		0.5		ALK Tyr kin inhibitor
Golimumab	1	-2.47062		1		antiTNF RA, Psoriaris Arth
Hyaluronidase	1	-2.44676		1		Animal model of OA
Vedolizumab	1	-2.35436		1		antiTNF Inf Bowel Dis, THink about RA treatment
6 out of 10 have direct relation to OA
3 out of 10 have target/disease related to OA

### Sheet: Low10 (highest distance)
Drug Name	Distance	d.C_z_tot		OA		Type of drug
Methimazole	3	-7.85122		0		Hyperthyroidism
Diltiazem	3	-6.10365		0		Antihypertensive
Cefdinir	3	-5.97035		0		Antibiotic
Demecarium	3	-5.22587		0		Glaucoma treatment
Clofazimine	3	-4.71477		0		Leprosy treatment
Tetracosactide	3	-3.67143		0		Diagnose adrenal insufficiency
Cisatracurium	3	-3.13572		0		Muscle relaxant
Tioconazole	3	-2.78335		0		Antifungal drug
Butenafine	3	-2.46037		0		Antifungal drug
Terbinafine	3	-2.45246		0		Antifungal drug

### Sheet: Random Top10 (lowest distance)
Drug Name	Distance	d.C_z_tot		OA		Type of drug
Nandrolone decanoate	1.235	-1.32731		Yes		Used for anemia,
Nilutamide	1.277	-0.976737		No		Treatment of prostate cancer
Difluprednate	1.293	-0.967621		No		Inflammation after ocular surgery
Ingenol Mebutate	1.2145	-0.797547		No		Actinic keratosis
Omacetaxine mepesuccinate	1.357	-0.747051		No		Chronic myeloid leukemia drug
Triamcinolone	1.288	-0.734773		Yes		Allergic rhinitis
Fluoxymesterone	1.39675	-0.680704		No		Anabolic steroid, Hormone therapy
Vinblastine	1.3725	-0.674688		No		Treatment of breast cancer
Ulobetasol	1.298	-0.672048		No		Relief of dermatoses
Phenol	1.4	-0.5		Yes		Pain relief

### Sheet: Random Top10 (lowest z)
Drug Name	Distance	d.C_z_tot		OA		Type of drug
Amifostine	2.555	-6.19376		No		Radioation protective agent
Homatropine	2.2544	-2.99081		No		Anticholinergic drug
Pasireotide	2.133	-2.72327		No		Cushing's disease
Clorazepate	2.18785	-2.45892		Yes		Anxiety disorder/Muscle relaxant				(Remark: Muscle relaxants have been tested not exactly this drug)
L-Isoleucine	2.1784	-2.37628		Yes		Hemoglobin synthesis, OA metabolome
Macimorelin	3.252	-2.29528		No		Growth hormone deficiency
Albiglutide	1.95	-2.22988		No		Diabetes Type 2 drug
Phenindamine	1.93	-2.18771		No		Antihistamine
Oxetacaine	1.968	-2.14652		No		Surface analgesic
Methylphenobarbital	2.0932	-1.882		No		Epilepsy treatment
