## Supplementary Table 1 for "Multi-tissue network analysis for drug prioritization in knee osteoarthritis"

### Sheet: Information
Multi-tissue network analysis for drug prioritization in knee osteoarthritis
Michael Neidlin1, Smaragda Dimitrakopoulou1, Leonidas G Alexopoulos1
Departmental and institutional affiliations
1: Department of Mechanical Engineering, National Technical University of Athens, Greece
Corresponding Author
Leonidas G Alexopoulos, Department of Mechanical Engineering,
National Technical University of Athens,
Heroon Polytechniou 9, 15780 Zografou, Greece
Email: leo@mail.ntua.gr Phone: +30 210 7721666
The dataset shows the results of gene set enrichment analysis (g:profiler) for the red and turquoise meta-module from the main manuscript

### Sheet: redMM
source	term_name	term_id	adjusted_p_value	negative_log10_of_adjusted_p_value	term_size	query_size	intersection_size	effective_domain_size	intersections
GO:BP	immune response	GO:0006955	1.26251e-10	9.89877	2200	19	17	17710	CASP1,LCP1,HLA-DMB,HLA-DRA,HLA-DMA,C1QA,CCR5,HLA-DPB1,AIF1,CYBB,C1QB,HLA-DQB1,FCGRT,LCP2,CD14,CD74,HLA-DPA1
GO:BP	antigen processing and presentation of peptide or polysaccharide antigen via MHC class II	GO:0002504	1.89206e-08	7.72307	101	19	7	17710	HLA-DMB,HLA-DRA,HLA-DMA,HLA-DPB1,HLA-DQB1,CD74,HLA-DPA1
GO:BP	immune system process	GO:0002376	3.97632e-08	7.40052	3103	19	17	17710	CASP1,LCP1,HLA-DMB,HLA-DRA,HLA-DMA,C1QA,CCR5,HLA-DPB1,AIF1,CYBB,C1QB,HLA-DQB1,FCGRT,LCP2,CD14,CD74,HLA-DPA1
GO:BP	peptide antigen assembly with MHC class II protein complex	GO:0002503	5.40181e-08	7.26746	3	6	3	17710	HLA-DMB,HLA-DRA,HLA-DMA
GO:BP	antigen processing and presentation	GO:0019882	1.18791e-07	6.92521	174	24	8	17710	HLA-DMB,HLA-DRA,HLA-DMA,HLA-DPB1,HLA-DQB1,CD74,HLA-DPA1,CTSH
GO:BP	MHC class II protein complex assembly	GO:0002399	2.16045e-07	6.66546	4	6	3	17710	HLA-DMB,HLA-DRA,HLA-DMA
GO:BP	peptide antigen assembly with MHC protein complex	GO:0002501	2.16045e-07	6.66546	4	6	3	17710	HLA-DMB,HLA-DRA,HLA-DMA
GO:BP	MHC protein complex assembly	GO:0002396	1.07995e-06	5.9666	6	6	3	17710	HLA-DMB,HLA-DRA,HLA-DMA
GO:BP	antigen processing and presentation of exogenous peptide antigen via MHC class II	GO:0019886	1.3017e-06	5.88549	95	19	6	17710	HLA-DMB,HLA-DRA,HLA-DMA,HLA-DPB1,CD74,HLA-DPA1
GO:BP	antigen processing and presentation of peptide antigen via MHC class II	GO:0002495	1.57356e-06	5.80312	98	19	6	17710	HLA-DMB,HLA-DRA,HLA-DMA,HLA-DPB1,CD74,HLA-DPA1
GO:BP	antigen processing and presentation of exogenous peptide antigen	GO:0002478	5.6625e-06	5.24699	121	19	6	17710	HLA-DMB,HLA-DRA,HLA-DMA,HLA-DPB1,CD74,HLA-DPA1
GO:BP	antigen processing and presentation of exogenous antigen	GO:0019884	8.3383e-06	5.07892	129	19	6	17710	HLA-DMB,HLA-DRA,HLA-DMA,HLA-DPB1,CD74,HLA-DPA1
GO:BP	antigen processing and presentation of peptide antigen	GO:0048002	1.14689e-05	4.94048	136	19	6	17710	HLA-DMB,HLA-DRA,HLA-DMA,HLA-DPB1,CD74,HLA-DPA1
GO:BP	multi-organism process	GO:0051704	1.78978e-05	4.7472	2858	74	33	17710	CASP1,FOLR2,HLA-DRA,ARHGDIB,C1QA,CCR5,HLA-DPB1,AIF1,CYBB,C1QB,CD14,CD74,HLA-DPA1,SPAG16,IL10RA,PSPC1,ITSN2,TYROBP,CXCR4,ZFX,SMARCA2,STAB1,LYN,CTNNB1,SEPT7,CDC73,PRKAR1A,CD46,ANKRD17,ZMYND11,KIF5B,APP,PTPN11
GO:BP	response to other organism	GO:0051707	2.20788e-05	4.65602	1428	74	23	17710	CASP1,HLA-DRA,C1QA,CCR5,HLA-DPB1,AIF1,CYBB,C1QB,CD14,HLA-DPA1,IL10RA,PSPC1,TYROBP,CXCR4,STAB1,LYN,CDC73,CD46,ANKRD17,ZMYND11,KIF5B,APP,PTPN11
GO:BP	response to external biotic stimulus	GO:0043207	2.26718e-05	4.64451	1430	74	23	17710	CASP1,HLA-DRA,C1QA,CCR5,HLA-DPB1,AIF1,CYBB,C1QB,CD14,HLA-DPA1,IL10RA,PSPC1,TYROBP,CXCR4,STAB1,LYN,CDC73,CD46,ANKRD17,ZMYND11,KIF5B,APP,PTPN11
GO:BP	defense response	GO:0006952	2.40575e-05	4.61875	1629	19	12	17710	CASP1,FOLR2,HLA-DRA,C1QA,CCR5,HLA-DPB1,AIF1,CYBB,C1QB,CD14,CD74,HLA-DPA1
GO:BP	response to biotic stimulus	GO:0009607	3.06498e-05	4.51357	1453	74	23	17710	CASP1,HLA-DRA,C1QA,CCR5,HLA-DPB1,AIF1,CYBB,C1QB,CD14,HLA-DPA1,IL10RA,PSPC1,TYROBP,CXCR4,STAB1,LYN,CDC73,CD46,ANKRD17,ZMYND11,KIF5B,APP,PTPN11
GO:BP	regulation of immune system process	GO:0002682	0.000118372	3.92675	1562	74	23	17710	HLA-DMB,HLA-DRA,C1QA,HLA-DPB1,AIF1,C1QB,LCP2,CD14,CD74,HLA-DPA1,CTSH,SPI1,PSPC1,TYROBP,LYN,CTNNB1,HCLS1,CDC73,PRKAR1A,CD46,ANKRD17,APP,PTPN11
GO:BP	positive regulation of immune system process	GO:0002684	0.000119185	3.92378	1106	19	10	17710	HLA-DMB,HLA-DRA,C1QA,HLA-DPB1,AIF1,C1QB,LCP2,CD14,CD74,HLA-DPA1
GO:BP	positive regulation of immune response	GO:0050778	0.00015147	3.81967	826	19	9	17710	HLA-DMB,HLA-DRA,C1QA,HLA-DPB1,C1QB,LCP2,CD14,CD74,HLA-DPA1
GO:BP	leukocyte activation	GO:0045321	0.000166351	3.77897	1271	26	12	17710	LCP1,HLA-DMB,HLA-DPB1,AIF1,CYBB,LCP2,CD14,CD74,HLA-DPA1,CD53,CTSH,SPI1
GO:BP	regulation of lymphocyte proliferation	GO:0050670	0.000182937	3.7377	211	65	9	17710	HLA-DMB,HLA-DPB1,AIF1,CD74,HLA-DPA1,LYN,CTNNB1,PRKAR1A,CD46
GO:BP	regulation of mononuclear cell proliferation	GO:0032944	0.000190501	3.7201	212	65	9	17710	HLA-DMB,HLA-DPB1,AIF1,CD74,HLA-DPA1,LYN,CTNNB1,PRKAR1A,CD46
GO:BP	defense response to other organism	GO:0098542	0.000223204	3.6513	1106	74	19	17710	CASP1,HLA-DRA,C1QA,HLA-DPB1,AIF1,CYBB,C1QB,CD14,HLA-DPA1,PSPC1,TYROBP,STAB1,LYN,CD46,ANKRD17,ZMYND11,KIF5B,APP,PTPN11
GO:BP	regulation of leukocyte proliferation	GO:0070663	0.000282505	3.54897	222	65	9	17710	HLA-DMB,HLA-DPB1,AIF1,CD74,HLA-DPA1,LYN,CTNNB1,PRKAR1A,CD46
GO:BP	innate immune response	GO:0045087	0.000347794	3.45868	910	19	9	17710	CASP1,HLA-DRA,C1QA,HLA-DPB1,AIF1,CYBB,C1QB,CD14,HLA-DPA1
GO:BP	regulation of immune response	GO:0050776	0.000394829	3.40359	1029	33	12	17710	HLA-DMB,HLA-DRA,C1QA,HLA-DPB1,C1QB,LCP2,CD14,CD74,HLA-DPA1,CTSH,PSPC1,TYROBP
GO:BP	positive regulation of cytokine production	GO:0001819	0.000506645	3.2953	430	74	12	17710	CASP1,HLA-DPB1,CYBB,CD14,CD74,HLA-DPA1,CTNNB1,ATF2,CD46,ANKRD17,APP,PTPN11
GO:BP	cell activation	GO:0001775	0.000598858	3.22268	1428	26	12	17710	LCP1,HLA-DMB,HLA-DPB1,AIF1,CYBB,LCP2,CD14,CD74,HLA-DPA1,CD53,CTSH,SPI1
GO:BP	positive regulation of lymphocyte proliferation	GO:0050671	0.000637451	3.19555	135	19	5	17710	HLA-DMB,HLA-DPB1,AIF1,CD74,HLA-DPA1
GO:BP	positive regulation of mononuclear cell proliferation	GO:0032946	0.000661344	3.17957	136	19	5	17710	HLA-DMB,HLA-DPB1,AIF1,CD74,HLA-DPA1
GO:BP	positive regulation of leukocyte proliferation	GO:0070665	0.000820029	3.08617	142	19	5	17710	HLA-DMB,HLA-DPB1,AIF1,CD74,HLA-DPA1
GO:BP	cytokine production	GO:0001816	0.000821447	3.08542	740	74	15	17710	CASP1,HLA-DPB1,CYBB,LCP2,CD14,CD74,HLA-DPA1,LIPA,LYN,CTNNB1,ATF2,CD46,ANKRD17,APP,PTPN11
GO:BP	myeloid leukocyte activation	GO:0002274	0.00134743	2.87049	641	46	11	17710	AIF1,CYBB,LCP2,CD14,CD74,CD53,CTSH,SPI1,TYROBP,MAGT1,LYN
GO:BP	lymphocyte proliferation	GO:0046651	0.00157038	2.804	272	65	9	17710	HLA-DMB,HLA-DPB1,AIF1,CD74,HLA-DPA1,LYN,CTNNB1,PRKAR1A,CD46
GO:BP	mononuclear cell proliferation	GO:0032943	0.00166946	2.77742	274	65	9	17710	HLA-DMB,HLA-DPB1,AIF1,CD74,HLA-DPA1,LYN,CTNNB1,PRKAR1A,CD46
GO:BP	regulation of T cell activation	GO:0050863	0.00170153	2.76916	313	74	10	17710	HLA-DMB,HLA-DPB1,AIF1,CD74,HLA-DPA1,LYN,CTNNB1,PRKAR1A,CD46,PTPN11
GO:BP	positive regulation of response to stimulus	GO:0048584	0.00193455	2.71342	2398	75	27	17710	CASP1,HLA-DMB,HLA-DRA,C1QA,HLA-DPB1,AIF1,C1QB,LCP2,CD14,CD74,HLA-DPA1,CTSH,IL10RA,PSPC1,ITSN2,CXCR4,LYN,CTNNB1,HCLS1,CDC73,AKT3,CD46,ANKRD17,KIF5B,APP,PTPN11,CSNK2A1
GO:BP	cellular response to interferon-gamma	GO:0071346	0.00224733	2.64833	174	19	5	17710	CASP1,HLA-DRA,HLA-DPB1,AIF1,HLA-DPA1
GO:BP	response to cytokine	GO:0034097	0.00230496	2.63734	1137	19	9	17710	CASP1,LCP1,HLA-DRA,CCR5,HLA-DPB1,AIF1,CD14,CD74,HLA-DPA1
GO:BP	leukocyte proliferation	GO:0070661	0.00275482	2.55991	291	65	9	17710	HLA-DMB,HLA-DPB1,AIF1,CD74,HLA-DPA1,LYN,CTNNB1,PRKAR1A,CD46
GO:BP	response to interferon-gamma	GO:0034341	0.00384406	2.41521	194	19	5	17710	CASP1,HLA-DRA,HLA-DPB1,AIF1,HLA-DPA1
GO:BP	regulation of T cell proliferation	GO:0042129	0.00463147	2.33428	159	65	7	17710	HLA-DMB,HLA-DPB1,AIF1,HLA-DPA1,CTNNB1,PRKAR1A,CD46
GO:BP	positive regulation of T cell activation	GO:0050870	0.00480483	2.31832	203	19	5	17710	HLA-DMB,HLA-DPB1,AIF1,CD74,HLA-DPA1
GO:BP	positive regulation of leukocyte cell-cell adhesion	GO:1903039	0.00681795	2.16635	218	19	5	17710	HLA-DMB,HLA-DPB1,AIF1,CD74,HLA-DPA1
GO:BP	T cell activation	GO:0042110	0.00723665	2.14046	457	74	11	17710	LCP1,HLA-DMB,HLA-DPB1,AIF1,CD74,HLA-DPA1,LYN,CTNNB1,PRKAR1A,CD46,PTPN11
GO:BP	activation of immune response	GO:0002253	0.00767312	2.11503	653	19	7	17710	HLA-DRA,C1QA,HLA-DPB1,C1QB,LCP2,CD14,HLA-DPA1
GO:BP	response to external stimulus	GO:0009605	0.00779907	2.10796	2735	19	12	17710	CASP1,FOLR2,HLA-DRA,C1QA,CCR5,HLA-DPB1,AIF1,CYBB,C1QB,CD14,CD74,HLA-DPA1
GO:BP	positive regulation of T cell proliferation	GO:0042102	0.00801472	2.09611	98	19	4	17710	HLA-DMB,HLA-DPB1,AIF1,HLA-DPA1
GO:BP	regulation of multicellular organismal process	GO:0051239	0.00810416	2.09129	3132	74	30	17710	CASP1,ARHGDIB,HLA-DPB1,AIF1,CYBB,CD14,CD74,HLA-DPA1,CTSH,SPI1,ANK2,UTRN,ITSN2,TYROBP,CXCR4,STAB1,LYN,CTNNB1,SEPT7,HCLS1,CDC73,MEF2A,AKT3,ATF2,CD46,ANKRD17,PDLIM5,GTF2I,APP,PTPN11
GO:BP	regulation of cytokine production	GO:0001817	0.00902997	2.04431	670	74	13	17710	CASP1,HLA-DPB1,CYBB,CD14,CD74,HLA-DPA1,LYN,CTNNB1,ATF2,CD46,ANKRD17,APP,PTPN11
GO:BP	response to stimulus	GO:0050896	0.00925758	2.0335	9174	19	19	17710	CASP1,LCP1,FOLR2,HLA-DMB,HLA-DRA,HLA-DMA,ARHGDIB,C1QA,CCR5,HLA-DPB1,AIF1,CYBB,C1QB,HLA-DQB1,FCGRT,LCP2,CD14,CD74,HLA-DPA1
GO:BP	regulation of leukocyte cell-cell adhesion	GO:1903037	0.0113216	1.94609	302	74	9	17710	HLA-DMB,HLA-DPB1,AIF1,CD74,HLA-DPA1,LYN,PRKAR1A,CD46,PTPN11
GO:BP	T cell proliferation	GO:0042098	0.0126469	1.89801	185	65	7	17710	HLA-DMB,HLA-DPB1,AIF1,HLA-DPA1,CTNNB1,PRKAR1A,CD46
GO:BP	positive regulation of cell-cell adhesion	GO:0022409	0.0146668	1.83366	255	19	5	17710	HLA-DMB,HLA-DPB1,AIF1,CD74,HLA-DPA1
GO:BP	cellular response to cytokine stimulus	GO:0071345	0.0156075	1.80667	1050	19	8	17710	CASP1,LCP1,HLA-DRA,CCR5,HLA-DPB1,AIF1,CD74,HLA-DPA1
GO:BP	cytokine-mediated signaling pathway	GO:0019221	0.0160296	1.79508	730	19	7	17710	CASP1,LCP1,HLA-DRA,CCR5,HLA-DPB1,CD74,HLA-DPA1
GO:BP	positive regulation of biological process	GO:0048518	0.0187615	1.72673	6114	31	23	17710	CASP1,LCP1,FOLR2,HLA-DMB,HLA-DRA,C1QA,HLA-DPB1,AIF1,CYBB,C1QB,LCP2,CD14,CD74,HLA-DPA1,CD53,LPGAT1,CTSH,SPI1,IL10RA,ANK2,PSPC1,UTRN,ITSN2
GO:BP	cellular response to organic substance	GO:0071310	0.020343	1.69159	2656	27	14	17710	CASP1,LCP1,FOLR2,HLA-DRA,CCR5,HLA-DPB1,AIF1,CYBB,CD14,CD74,HLA-DPA1,CTSH,SPI1,IL10RA
GO:BP	regulation of myeloid cell differentiation	GO:0045637	0.0227535	1.64295	250	53	7	17710	CD74,SPI1,TYROBP,LYN,CTNNB1,HCLS1,CDC73
GO:BP	homeostasis of number of cells	GO:0048872	0.0244829	1.61114	251	74	8	17710	CD74,SPI1,ZFX,LIPA,LYN,HCLS1,AKT3,PTPN11
GO:BP	leukocyte cell-cell adhesion	GO:0007159	0.0273807	1.56256	337	74	9	17710	HLA-DMB,HLA-DPB1,AIF1,CD74,HLA-DPA1,LYN,PRKAR1A,CD46,PTPN11
GO:BP	T cell receptor signaling pathway	GO:0050852	0.0400717	1.39716	147	19	4	17710	HLA-DRA,HLA-DPB1,LCP2,HLA-DPA1
GO:BP	myeloid leukocyte differentiation	GO:0002573	0.0472344	1.32574	201	73	7	17710	CD74,SPI1,TYROBP,LYN,CTNNB1,HCLS1,APP
GO:BP	response to stress	GO:0006950	0.0490617	1.30926	3901	19	13	17710	CASP1,FOLR2,HLA-DRA,C1QA,CCR5,HLA-DPB1,AIF1,CYBB,C1QB,LCP2,CD14,CD74,HLA-DPA1
KEGG	Staphylococcus aureus infection	KEGG:05150	3.53266e-11	10.4519	59	19	8	7745	HLA-DMB,HLA-DRA,HLA-DMA,C1QA,HLA-DPB1,C1QB,HLA-DQB1,HLA-DPA1
KEGG	Asthma	KEGG:05310	1.87356e-09	8.72733	27	19	6	7745	HLA-DMB,HLA-DRA,HLA-DMA,HLA-DPB1,HLA-DQB1,HLA-DPA1
KEGG	Allograft rejection	KEGG:05330	8.4268e-09	8.07434	34	19	6	7745	HLA-DMB,HLA-DRA,HLA-DMA,HLA-DPB1,HLA-DQB1,HLA-DPA1
KEGG	Antigen processing and presentation	KEGG:04612	9.77733e-09	8.00978	68	19	7	7745	HLA-DMB,HLA-DRA,HLA-DMA,HLA-DPB1,HLA-DQB1,CD74,HLA-DPA1
KEGG	Leishmaniasis	KEGG:05140	1.08664e-08	7.96392	69	19	7	7745	HLA-DMB,HLA-DRA,HLA-DMA,HLA-DPB1,CYBB,HLA-DQB1,HLA-DPA1
KEGG	Graft-versus-host disease	KEGG:05332	1.21691e-08	7.91474	36	19	6	7745	HLA-DMB,HLA-DRA,HLA-DMA,HLA-DPB1,HLA-DQB1,HLA-DPA1
KEGG	Systemic lupus erythematosus	KEGG:05322	2.22084e-08	7.65348	129	19	8	7745	HLA-DMB,HLA-DRA,HLA-DMA,C1QA,HLA-DPB1,C1QB,HLA-DQB1,HLA-DPA1
KEGG	Type I diabetes mellitus	KEGG:04940	2.38427e-08	7.62264	40	19	6	7745	HLA-DMB,HLA-DRA,HLA-DMA,HLA-DPB1,HLA-DQB1,HLA-DPA1
KEGG	Intestinal immune network for IgA production	KEGG:04672	5.023e-08	7.29904	45	19	6	7745	HLA-DMB,HLA-DRA,HLA-DMA,HLA-DPB1,HLA-DQB1,HLA-DPA1
KEGG	Phagosome	KEGG:04145	6.34313e-08	7.1977	147	19	8	7745	HLA-DMB,HLA-DRA,HLA-DMA,HLA-DPB1,CYBB,HLA-DQB1,CD14,HLA-DPA1
KEGG	Autoimmune thyroid disease	KEGG:05320	8.574e-08	7.06682	49	19	6	7745	HLA-DMB,HLA-DRA,HLA-DMA,HLA-DPB1,HLA-DQB1,HLA-DPA1
KEGG	Hematopoietic cell lineage	KEGG:04640	9.23358e-08	7.03463	93	19	7	7745	HLA-DMB,HLA-DRA,HLA-DMA,HLA-DPB1,HLA-DQB1,CD14,HLA-DPA1
KEGG	Toxoplasmosis	KEGG:05145	1.63496e-07	6.78649	110	27	8	7745	HLA-DMB,HLA-DRA,HLA-DMA,CCR5,HLA-DPB1,HLA-DQB1,HLA-DPA1,IL10RA
KEGG	Viral myocarditis	KEGG:05416	1.76211e-07	6.75397	55	19	6	7745	HLA-DMB,HLA-DRA,HLA-DMA,HLA-DPB1,HLA-DQB1,HLA-DPA1
KEGG	Tuberculosis	KEGG:05152	2.4342e-07	6.61364	174	19	8	7745	HLA-DMB,HLA-DRA,HLA-DMA,HLA-DPB1,HLA-DQB1,CD14,CD74,HLA-DPA1
KEGG	Inflammatory bowel disease (IBD)	KEGG:05321	3.699e-07	6.43192	62	19	6	7745	HLA-DMB,HLA-DRA,HLA-DMA,HLA-DPB1,HLA-DQB1,HLA-DPA1
KEGG	Rheumatoid arthritis	KEGG:05323	2.7323e-06	5.56347	86	19	6	7745	HLA-DMB,HLA-DRA,HLA-DMA,HLA-DPB1,HLA-DQB1,HLA-DPA1
KEGG	Th1 and Th2 cell differentiation	KEGG:04658	3.36243e-06	5.47335	89	19	6	7745	HLA-DMB,HLA-DRA,HLA-DMA,HLA-DPB1,HLA-DQB1,HLA-DPA1
KEGG	Influenza A	KEGG:05164	5.80562e-06	5.23615	168	19	7	7745	CASP1,HLA-DMB,HLA-DRA,HLA-DMA,HLA-DPB1,HLA-DQB1,HLA-DPA1
KEGG	Th17 cell differentiation	KEGG:04659	8.59084e-06	5.06596	104	19	6	7745	HLA-DMB,HLA-DRA,HLA-DMA,HLA-DPB1,HLA-DQB1,HLA-DPA1
KEGG	Cell adhesion molecules (CAMs)	KEGG:04514	5.71257e-05	4.24317	143	19	6	7745	HLA-DMB,HLA-DRA,HLA-DMA,HLA-DPB1,HLA-DQB1,HLA-DPA1
KEGG	Human T-cell leukemia virus 1 infection	KEGG:05166	0.00035874	3.44522	216	26	7	7745	HLA-DMB,HLA-DRA,HLA-DMA,HLA-DPB1,HLA-DQB1,HLA-DPA1,SPI1
KEGG	Epstein-Barr virus infection	KEGG:05169	0.00037165	3.42987	197	19	6	7745	HLA-DMB,HLA-DRA,HLA-DMA,HLA-DPB1,HLA-DQB1,HLA-DPA1
KEGG	Pertussis	KEGG:05133	0.00133085	2.87587	76	17	4	7745	CASP1,C1QA,C1QB,CD14
KEGG	Herpes simplex virus 1 infection	KEGG:05168	0.0069464	2.15824	487	19	7	7745	HLA-DMB,HLA-DRA,HLA-DMA,HLA-DPB1,HLA-DQB1,CD74,HLA-DPA1
REAC	MHC class II antigen presentation	REAC:R-HSA-2132295	2.19933e-06	5.65771	122	24	7	10658	HLA-DMB,HLA-DRA,HLA-DMA,HLA-DPB1,CD74,HLA-DPA1,CTSH
REAC	Immune System	REAC:R-HSA-168256	1.06272e-05	4.97358	2050	19	15	10658	CASP1,LCP1,HLA-DMB,HLA-DRA,HLA-DMA,C1QA,CCR5,HLA-DPB1,CYBB,C1QB,HLA-DQB1,LCP2,CD14,CD74,HLA-DPA1
REAC	Generation of second messenger molecules	REAC:R-HSA-202433	0.000111517	3.95266	34	19	4	10658	HLA-DRA,HLA-DPB1,LCP2,HLA-DPA1
REAC	Adaptive Immune System	REAC:R-HSA-1280218	0.00124645	2.90433	807	19	9	10658	HLA-DMB,HLA-DRA,HLA-DMA,HLA-DPB1,CYBB,LCP2,CD14,CD74,HLA-DPA1
REAC	Translocation of ZAP-70 to Immunological synapse	REAC:R-HSA-202430	0.0018525	2.73224	20	19	3	10658	HLA-DRA,HLA-DPB1,HLA-DPA1
REAC	Phosphorylation of CD3 and TCR zeta chains	REAC:R-HSA-202427	0.00286816	2.5424	23	19	3	10658	HLA-DRA,HLA-DPB1,HLA-DPA1
REAC	Costimulation by the CD28 family	REAC:R-HSA-388841	0.00290117	2.53743	70	74	6	10658	HLA-DRA,HLA-DPB1,HLA-DPA1,LYN,AKT3,PTPN11
REAC	PD-1 signaling	REAC:R-HSA-389948	0.0032742	2.48489	24	19	3	10658	HLA-DRA,HLA-DPB1,HLA-DPA1
REAC	Interferon gamma signaling	REAC:R-HSA-877300	0.00602624	2.21995	91	19	4	10658	HLA-DRA,HLA-DPB1,HLA-DQB1,HLA-DPA1
REAC	TCR signaling	REAC:R-HSA-202403	0.0173467	1.76078	119	19	4	10658	HLA-DRA,HLA-DPB1,LCP2,HLA-DPA1
REAC	Binding and entry of HIV virion	REAC:R-HSA-173107	0.0215871	1.66581	4	35	2	10658	CCR5,CXCR4
REAC	Cytokine Signaling in Immune system	REAC:R-HSA-1280215	0.040026	1.39766	689	19	7	10658	CASP1,LCP1,HLA-DRA,CCR5,HLA-DPB1,HLA-DQB1,HLA-DPA1

### Sheet: turquoiseMM
source	term_name	term_id	adjusted_p_value	negative_log10_of_adjusted_p_value	term_size	query_size	intersection_size	effective_domain_size	intersections
GO:BP	extracellular matrix organization	GO:0030198	9.25663e-14	13.0335	351	184	28	17710	EFEMP2,KAZALD1,HTRA1,SULF1,FAP,COL3A1,COL1A2,COL5A1,TIMP2,OLFML2B,BGN,COL5A2,SPARC,ITGB5,FSCN1,CTSK,ANXA2,COL8A2,FN1,ITGAV,TGFBI,LRP1,COL16A1,COL1A1,COL13A1,ADAM10,ANTXR1,SERPINH1
GO:BP	extracellular structure organization	GO:0043062	3.70222e-12	11.4315	405	184	28	17710	EFEMP2,KAZALD1,HTRA1,SULF1,FAP,COL3A1,COL1A2,COL5A1,TIMP2,OLFML2B,BGN,COL5A2,SPARC,ITGB5,FSCN1,CTSK,ANXA2,COL8A2,FN1,ITGAV,TGFBI,LRP1,COL16A1,COL1A1,COL13A1,ADAM10,ANTXR1,SERPINH1
GO:BP	skeletal system development	GO:0001501	1.34695e-08	7.87065	518	200	28	17710	LRRC17,ANKH,SCARA3,NAB1,SULF1,COL3A1,COL1A2,COL5A2,SPARC,TRPS1,SIX1,NOTCH2,GLG1,PAPSS1,EXT1,PDGFC,CTSK,ANXA2,RAB23,TGFB3,VKORC1,TGFBI,COL1A1,COL13A1,SERPINH1,MATN2,DCHS1,ECM1
GO:BP	bone development	GO:0060348	3.47032e-07	6.45963	210	194	17	17710	LRRC17,SCARA3,NAB1,SULF1,SPARC,NOTCH2,GLG1,PDGFC,ANXA2,RAB23,TGFB3,VKORC1,COL1A1,COL13A1,SERPINH1,MATN2,DCHS1
GO:BP	system development	GO:0048731	1.33461e-05	4.87465	4849	268	117	17710	CRIP1,THY1,LRRC17,ANKH,SCARA3,HTRA1,MYL6B,NAB1,SULF1,FAP,COL3A1,COL1A2,COL5A1,MXRA8,TIMP2,FZD1,GAP43,FAM172A,COL5A2,ISG15,DYNLL1,SPARC,PAM,TRPS1,LGALS1,NDFIP1,MDK,SIX1,NOTCH2,PTPRD,S100A4,PIGT,CBX6,GLG1,TCTN1,TRADD,ATRN,PAPSS1,EXT1,ACTB,NUDT1,PDGFC,GLUD1,CTSK,DOCK1,ANXA2,COL8A2,RAB23,TGFB3,EML1,P2RX4,PARP2,FN1,PPT1,P4HTM,VKORC1,LOXL1,ZEB2,RRAS,GAA,TBCB,ABR,ITGAV,TBL1XR1,NAGLU,ALDH3A2,TGFBI,LRP1,R…
GO:BP	animal organ morphogenesis	GO:0009887	1.81737e-05	4.74056	1004	240	38	17710	CRIP1,THY1,SCARA3,HTRA1,NAB1,SULF1,COL3A1,COL1A2,COL5A1,FZD1,COL5A2,PAM,SIX1,NOTCH2,GLG1,PDGFC,ANXA2,COL8A2,RAB23,TGFB3,GAA,ABR,NAGLU,ROBO1,COL1A1,ILK,COL13A1,SERPINH1,MATN2,AP2M1,DCHS1,FAT1,IFT52,MYO5A,DGCR2,PLXNA1,UBE4B,TGFB1
GO:BP	response to wounding	GO:0009611	2.2959e-05	4.63905	674	268	32	17710	FAP,COL3A1,COL1A2,COL5A1,GAP43,SPARC,LGALS1,MDK,ACTB,DOCK1,ANXA2,PLEC,TGFB3,P2RX4,FN1,VKORC1,LRP1,COL1A1,ILK,YWHAZ,GNB1,GGCX,HPS4,MATN2,ANXA5,MIA3,CASP3,MACF1,CBX5,TGFB1,CLASP2,DAG1
GO:BP	cell-substrate adhesion	GO:0031589	2.79084e-05	4.55426	342	268	22	17710	THY1,S100A10,COL3A1,ITGB5,TRIP6,LGALS1,DOCK1,ARPC2,FN1,ITGAV,LRP1,IQGAP1,COL16A1,COL1A1,CD63,ILK,COL13A1,ANTXR1,EMP2,MACF1,CLASP2,DAG1
GO:BP	biological adhesion	GO:0022610	3.77903e-05	4.42262	1407	240	46	17710	THY1,ISLR,S100A10,LRRC15,FAP,COL3A1,COL5A1,ITGB5,TRIP6,LGALS1,NDFIP1,PTPRD,NT5E,ACTB,DOCK1,ANXA2,COL8A2,ARPC2,FN1,SPECC1L,ITGAV,TGFBI,LRP1,IQGAP1,COL16A1,ROBO1,COL1A1,CD63,ILK,COL13A1,ADAM10,ANTXR1,DCHS1,FAT1,CLSTN1,MIA3,CASP3,EMP2,CD164,MACF1,CD99,DGCR2,PLXNA1,CYTH3,PCDHGC3,TGFB1
GO:BP	animal organ development	GO:0048513	5.59153e-05	4.25247	3533	228	81	17710	CRIP1,THY1,LRRC17,ANKH,SCARA3,HTRA1,MYL6B,NAB1,SULF1,COL3A1,COL1A2,COL5A1,FZD1,FAM172A,COL5A2,ISG15,DYNLL1,SPARC,PAM,TRPS1,LGALS1,NDFIP1,MDK,SIX1,NOTCH2,S100A4,GLG1,TCTN1,TRADD,ATRN,EXT1,ACTB,NUDT1,PDGFC,GLUD1,CTSK,DOCK1,ANXA2,COL8A2,RAB23,TGFB3,EML1,PARP2,FN1,PPT1,P4HTM,VKORC1,ZEB2,RRAS,GAA,ABR,TBL1XR1,NAGLU,TGFBI,LRP1,RCN3,CRIP2,IQGAP1,ROBO1,COL1A1,ILK,COL13A1,GNB1,SERPINH1,MATN2,AP2M1,DCHS1,EI…
GO:BP	wound healing	GO:0042060	7.17405e-05	4.14424	561	268	28	17710	FAP,COL3A1,COL1A2,COL5A1,GAP43,SPARC,ACTB,DOCK1,ANXA2,PLEC,TGFB3,P2RX4,FN1,VKORC1,COL1A1,ILK,YWHAZ,GNB1,GGCX,HPS4,ANXA5,MIA3,CASP3,MACF1,CBX5,TGFB1,CLASP2,DAG1
GO:BP	cell adhesion	GO:0007155	9.04264e-05	4.0437	1399	240	45	17710	THY1,ISLR,S100A10,FAP,COL3A1,COL5A1,ITGB5,TRIP6,LGALS1,NDFIP1,PTPRD,NT5E,ACTB,DOCK1,ANXA2,COL8A2,ARPC2,FN1,SPECC1L,ITGAV,TGFBI,LRP1,IQGAP1,COL16A1,ROBO1,COL1A1,CD63,ILK,COL13A1,ADAM10,ANTXR1,DCHS1,FAT1,CLSTN1,MIA3,CASP3,EMP2,CD164,MACF1,CD99,DGCR2,PLXNA1,CYTH3,PCDHGC3,TGFB1
GO:BP	cell-matrix adhesion	GO:0007160	0.000132315	3.87839	225	268	17	17710	THY1,S100A10,COL3A1,ITGB5,TRIP6,FN1,ITGAV,LRP1,IQGAP1,COL16A1,CD63,ILK,COL13A1,EMP2,MACF1,CLASP2,DAG1
GO:BP	ossification	GO:0001503	0.000168464	3.77349	384	200	19	17710	MRC2,LRRC17,ANKH,KAZALD1,NAB1,FZD1,COL5A2,ISG15,SPARC,CLEC11A,EXT1,CTSK,TGFB3,SND1,COL1A1,ILK,COL13A1,DCHS1,ECM1
GO:BP	multicellular organism development	GO:0007275	0.000175029	3.75689	5416	268	123	17710	CRIP1,THY1,LRRC17,ANKH,SCARA3,KAZALD1,HTRA1,MYL6B,NAB1,SULF1,FAP,COL3A1,COL1A2,COL5A1,MXRA8,TIMP2,FZD1,GAP43,PCOLCE,FAM172A,COL5A2,ISG15,DYNLL1,SPARC,ITGB5,PAM,TRPS1,LGALS1,NDFIP1,MDK,SIX1,NOTCH2,PTPRD,S100A4,PIGT,CBX6,GLG1,TCTN1,TRADD,ATRN,PAPSS1,EXT1,ACTB,NUDT1,PDGFC,GLUD1,CTSK,DOCK1,LHFPL2,ANXA2,COL8A2,RAB23,TGFB3,EML1,P2RX4,PARP2,FN1,PPT1,ZMYM4,P4HTM,VKORC1,LOXL1,ZEB2,RRAS,GAA,TBCB,ABR,ITGAV,…
GO:BP	anatomical structure morphogenesis	GO:0009653	0.000320044	3.49479	2677	228	65	17710	CRIP1,THY1,SCARA3,HTRA1,NAB1,S100A10,SULF1,FAP,COL3A1,COL1A2,COL5A1,FZD1,GAP43,COL5A2,SPARC,ITGB5,PAM,SIX1,NOTCH2,PTPRD,GLG1,TCTN1,EXT1,PDGFC,DOCK1,ANXA2,COL8A2,PSMB10,RAB23,ARPC2,TGFB3,FN1,ZMYM4,ZEB2,RRAS,GAA,ABR,ITGAV,NAGLU,TGFBI,LRP1,IQGAP1,ROBO1,COL1A1,ILK,COL13A1,ADAM10,ANTXR1,SERPINH1,MATN2,AP2M1,DCHS1,FAT1,ECM1,IFT52,MYO5A,DOK4,HSPG2,MIA3,CASP3,EMP2,MACF1,DGCR2,PLXNA1,C1GALT1
GO:BP	cellular response to amino acid stimulus	GO:0071230	0.000415742	3.38118	68	162	8	17710	COL3A1,COL1A2,COL5A2,SIX1,PDGFC,LAMTOR2,COL16A1,COL1A1
GO:BP	movement of cell or subcellular component	GO:0006928	0.000433477	3.36303	2170	268	63	17710	THY1,MYL6B,SULF1,LRRC15,FAP,COL3A1,COL1A2,COL5A1,MYO1B,GAP43,DYNLL1,SPARC,ITGB5,TRIP6,FSCN1,MDK,SIX1,GLG1,TRADD,EXT1,ACTB,MAPRE2,PDGFC,DOCK1,ARPC2,P2RX4,RHBDF1,FN1,PFN2,ZEB2,RRAS,ABR,ITGAV,LRP1,IQGAP1,ROBO1,COL1A1,CD63,IQSEC1,ILK,ADAM10,MATN2,ANXA5,DCHS1,FAT1,ECM1,IFT52,MYO5A,WIPF1,DOK4,MIA3,EMP2,MACF1,PLXNA1,TGFB1,BLOC1S1,AUTS2,ACTR2,CLASP2,LMO4,MGAT5,RBFOX2,DAG1
GO:BP	cellular component organization	GO:0016043	0.000620309	3.20739	6310	257	131	17710	THY1,EFEMP2,SCARA3,KAZALD1,HTRA1,S100A10,SULF1,FAP,COL3A1,COL1A2,COL5A1,TIMP2,MYO1B,OLFML2B,FZD1,HLTF,GAP43,BGN,FAM172A,COL5A2,DYNLL1,SPARC,ITGB5,PAM,TRIP6,MARCKS,TRPS1,LGALS1,TADA3,FSCN1,SIX1,MLLT11,PTPRD,CBX6,TCTN1,TRADD,PIP4K2B,EXT1,ACTB,MAPRE2,PDGFC,CTSK,C1QTNF3,DOCK1,ANXA2,COL8A2,PSMB10,RAB23,ARPC2,PLEC,TGFB3,EML1,P2RX4,LAMTOR2,PARP2,FN1,PPT1,ZMYM4,GNPTAB,PFN2,VPS41,SPECC1L,VPS28,ZEB2,TSPAN4…
GO:BP	bone morphogenesis	GO:0060349	0.000749513	3.12522	113	188	10	17710	SCARA3,NAB1,GLG1,ANXA2,RAB23,TGFB3,COL1A1,COL13A1,SERPINH1,MATN2
GO:BP	positive regulation of cellular component organization	GO:0051130	0.000780867	3.10742	1171	257	40	17710	THY1,S100A10,FZD1,DYNLL1,FSCN1,MLLT11,PTPRD,PIP4K2B,MAPRE2,DOCK1,ANXA2,ARPC2,TGFB3,FN1,PPT1,PFN2,VPS28,ZEB2,GTF2H5,LRP1,IQGAP1,COL16A1,ROBO1,CD63,IQSEC1,ILK,YWHAZ,HPS4,AP2M1,CLSTN1,WIPF1,NEK7,MACF1,PLXNA1,TGFB1,ANAPC5,AUTS2,CNOT1,ACTR2,CLASP2
GO:BP	regulated exocytosis	GO:0045055	0.000791806	3.10138	746	201	26	17710	ISLR,TIMP2,MAGED2,MILR1,DYNLL1,SPARC,CSTB,LHFPL2,ANXA2,TGFB3,LAMTOR2,MVP,FN1,PFN2,VPS41,GAA,ABR,ITGAV,IQGAP1,CD63,PREPL,COMMD3,ADAM10,ANXA5,ECM1,SERPINB6
GO:BP	positive regulation of adherens junction organization	GO:1903393	0.000876233	3.05738	31	168	6	17710	THY1,S100A10,MAPRE2,IQGAP1,COL16A1,IQSEC1
GO:BP	regulation of adherens junction organization	GO:1903391	0.00110707	2.95583	67	257	9	17710	THY1,S100A10,MAPRE2,LRP1,IQGAP1,COL16A1,IQSEC1,MACF1,CLASP2
GO:BP	cell migration	GO:0016477	0.0013789	2.86047	1557	268	49	17710	THY1,SULF1,LRRC15,FAP,COL3A1,COL1A2,COL5A1,SPARC,ITGB5,TRIP6,FSCN1,MDK,SIX1,GLG1,TRADD,MAPRE2,PDGFC,DOCK1,P2RX4,RHBDF1,FN1,PFN2,ZEB2,RRAS,ABR,ITGAV,LRP1,IQGAP1,ROBO1,COL1A1,CD63,IQSEC1,ILK,ADAM10,MATN2,DCHS1,FAT1,ECM1,MIA3,EMP2,MACF1,PLXNA1,TGFB1,AUTS2,CLASP2,LMO4,MGAT5,RBFOX2,DAG1
GO:BP	integrin-mediated signaling pathway	GO:0007229	0.00146255	2.83489	104	220	10	17710	THY1,COL3A1,ITGB5,DOCK1,ITGAV,COL16A1,CD63,ILK,ADAM10,EMP2
GO:BP	cell junction organization	GO:0034330	0.00174361	2.75855	291	169	14	17710	THY1,S100A10,TRIP6,FSCN1,ACTB,MAPRE2,PLEC,TGFB3,FN1,LRP1,IQGAP1,COL16A1,IQSEC1,ILK
GO:BP	cell motility	GO:0048870	0.00175508	2.7557	1713	268	52	17710	THY1,SULF1,LRRC15,FAP,COL3A1,COL1A2,COL5A1,SPARC,ITGB5,TRIP6,FSCN1,MDK,SIX1,GLG1,TRADD,ACTB,MAPRE2,PDGFC,DOCK1,ARPC2,P2RX4,RHBDF1,FN1,PFN2,ZEB2,RRAS,ABR,ITGAV,LRP1,IQGAP1,ROBO1,COL1A1,CD63,IQSEC1,ILK,ADAM10,MATN2,ANXA5,DCHS1,FAT1,ECM1,MIA3,EMP2,MACF1,PLXNA1,TGFB1,AUTS2,CLASP2,LMO4,MGAT5,RBFOX2,DAG1
GO:BP	localization of cell	GO:0051674	0.00175508	2.7557	1713	268	52	17710	THY1,SULF1,LRRC15,FAP,COL3A1,COL1A2,COL5A1,SPARC,ITGB5,TRIP6,FSCN1,MDK,SIX1,GLG1,TRADD,ACTB,MAPRE2,PDGFC,DOCK1,ARPC2,P2RX4,RHBDF1,FN1,PFN2,ZEB2,RRAS,ABR,ITGAV,LRP1,IQGAP1,ROBO1,COL1A1,CD63,IQSEC1,ILK,ADAM10,MATN2,ANXA5,DCHS1,FAT1,ECM1,MIA3,EMP2,MACF1,PLXNA1,TGFB1,AUTS2,CLASP2,LMO4,MGAT5,RBFOX2,DAG1
GO:BP	regulation of cell-substrate adhesion	GO:0010810	0.0018611	2.73023	212	268	15	17710	THY1,S100A10,LGALS1,DOCK1,ARPC2,FN1,LRP1,IQGAP1,COL16A1,COL1A1,ILK,EMP2,MACF1,CLASP2,DAG1
GO:BP	exocytosis	GO:0006887	0.00217809	2.66192	860	257	32	17710	ISLR,TIMP2,MAGED2,MILR1,DYNLL1,SPARC,CSTB,LHFPL2,ANXA2,TGFB3,LAMTOR2,MVP,FN1,PFN2,VPS41,GAA,ABR,ITGAV,IQGAP1,CD63,PREPL,COMMD3,ADAM10,ANXA5,ECM1,SERPINB6,MYO5A,MIA3,CKAP4,TGFB1,ACTR2,CLASP2
GO:BP	developmental process	GO:0032502	0.00223091	2.65152	6309	229	117	17710	CRIP1,MRC2,THY1,LRRC17,ANKH,SCARA3,KAZALD1,HTRA1,MYL6B,NAB1,S100A10,SULF1,FAP,COL3A1,COL1A2,COL5A1,MXRA8,TIMP2,FZD1,GAP43,PCOLCE,FAM172A,COL5A2,ISG15,DYNLL1,SPARC,ITGB5,PAM,TRPS1,LGALS1,NDFIP1,MDK,SIX1,NOTCH2,PTPRD,S100A4,PIGT,CBX6,GLG1,TCTN1,TRADD,YIPF3,ATRN,PAPSS1,EXT1,ACTB,NUDT1,PDGFC,GLUD1,CTSK,C1QTNF3,DOCK1,LHFPL2,ANXA2,COL8A2,PSMB10,RAB23,ARPC2,TGFB3,EML1,P2RX4,PARP2,FN1,PPT1,ZMYM4,P4HTM,VK…
GO:BP	tissue development	GO:0009888	0.00227356	2.64329	1995	240	53	17710	CRIP1,LRRC17,ANKH,SCARA3,MYL6B,NAB1,SULF1,COL3A1,COL5A1,FZD1,GAP43,FAM172A,COL5A2,ISG15,ITGB5,TRPS1,SIX1,S100A4,GLG1,TCTN1,TRADD,EXT1,CTSK,ANXA2,TGFB3,PARP2,FN1,ZEB2,GAA,ITGAV,TBL1XR1,ALDH3A2,TGFBI,RCN3,IQGAP1,ROBO1,COL1A1,ILK,SERPINH1,MATN2,AP2M1,DCHS1,FAT1,ECM1,IFT52,MYO5A,NUPR1,CASP3,PLXNA1,C1GALT1,TPP1,UBE4B,TGFB1
GO:BP	collagen fibril organization	GO:0030199	0.00228468	2.64117	52	184	7	17710	COL3A1,COL1A2,COL5A1,COL5A2,ANXA2,COL1A1,SERPINH1
GO:BP	extracellular matrix disassembly	GO:0022617	0.00261966	2.58176	74	257	9	17710	HTRA1,FAP,TIMP2,FSCN1,CTSK,LRP1,ADAM10,TGFB1,CLASP2
GO:BP	cell-substrate junction assembly	GO:0007044	0.00285237	2.54479	96	257	10	17710	THY1,S100A10,TRIP6,PLEC,FN1,LRP1,IQGAP1,COL16A1,MACF1,CLASP2
GO:BP	anatomical structure development	GO:0048856	0.00288699	2.53955	5904	229	111	17710	CRIP1,THY1,LRRC17,ANKH,SCARA3,KAZALD1,HTRA1,MYL6B,NAB1,S100A10,SULF1,FAP,COL3A1,COL1A2,COL5A1,MXRA8,TIMP2,FZD1,GAP43,PCOLCE,FAM172A,COL5A2,ISG15,DYNLL1,SPARC,ITGB5,PAM,TRPS1,LGALS1,NDFIP1,MDK,SIX1,NOTCH2,PTPRD,S100A4,PIGT,CBX6,GLG1,TCTN1,TRADD,ATRN,PAPSS1,EXT1,ACTB,NUDT1,PDGFC,GLUD1,CTSK,DOCK1,LHFPL2,ANXA2,COL8A2,PSMB10,RAB23,ARPC2,TGFB3,EML1,P2RX4,PARP2,FN1,PPT1,ZMYM4,P4HTM,VKORC1,LOXL1,ZEB2,RRA…
GO:BP	locomotion	GO:0040011	0.00299412	2.52373	1940	268	56	17710	THY1,SULF1,LRRC15,FAP,COL3A1,COL1A2,COL5A1,GAP43,SPARC,ITGB5,TRIP6,FSCN1,MDK,SIX1,GLG1,TRADD,EXT1,ACTB,MAPRE2,PDGFC,DOCK1,ARPC2,P2RX4,RHBDF1,FN1,PFN2,ZEB2,RRAS,ABR,ITGAV,LRP1,IQGAP1,ROBO1,COL1A1,CD63,IQSEC1,ILK,ADAM10,MATN2,ANXA5,DCHS1,FAT1,ECM1,MYO5A,DOK4,MIA3,EMP2,MACF1,PLXNA1,TGFB1,AUTS2,CLASP2,LMO4,MGAT5,RBFOX2,DAG1
GO:BP	cellular component organization or biogenesis	GO:0071840	0.00345266	2.46185	6486	257	131	17710	THY1,EFEMP2,SCARA3,KAZALD1,HTRA1,S100A10,SULF1,FAP,COL3A1,COL1A2,COL5A1,TIMP2,MYO1B,OLFML2B,FZD1,HLTF,GAP43,BGN,FAM172A,COL5A2,DYNLL1,SPARC,ITGB5,PAM,TRIP6,MARCKS,TRPS1,LGALS1,TADA3,FSCN1,SIX1,MLLT11,PTPRD,CBX6,TCTN1,TRADD,PIP4K2B,EXT1,ACTB,MAPRE2,PDGFC,CTSK,C1QTNF3,DOCK1,ANXA2,COL8A2,PSMB10,RAB23,ARPC2,PLEC,TGFB3,EML1,P2RX4,LAMTOR2,PARP2,FN1,PPT1,ZMYM4,GNPTAB,PFN2,VPS41,SPECC1L,VPS28,ZEB2,TSPAN4…
GO:BP	collagen metabolic process	GO:0032963	0.00348243	2.45812	106	184	9	17710	MRC2,FAP,COL5A1,CTSK,TGFB3,RCN3,COL1A1,COL13A1,SERPINH1
GO:BP	regulation of extracellular matrix disassembly	GO:0010715	0.00358812	2.44513	15	257	5	17710	FAP,FSCN1,LRP1,TGFB1,CLASP2
GO:BP	regulation of extracellular matrix organization	GO:1903053	0.0037141	2.43015	39	268	7	17710	FAP,FSCN1,LRP1,ANTXR1,TGFB1,CLASP2,DAG1
GO:BP	positive regulation of cell morphogenesis involved in differentiation	GO:0010770	0.00384924	2.41462	149	256	12	17710	S100A10,PTPRD,DOCK1,ARPC2,FN1,ZEB2,LRP1,ROBO1,ILK,MACF1,PLXNA1,ACTR2
GO:BP	vesicle-mediated transport	GO:0016192	0.00456607	2.34046	2055	257	56	17710	MRC2,ISLR,SCARA3,S100A10,COPZ2,TIMP2,MYO1B,MAGED2,MILR1,DYNLL1,SPARC,KDELR3,CSTB,ACTB,DOCK1,LHFPL2,ANXA2,ARPC2,TGFB3,LAMTOR2,MVP,KDELR2,FN1,PPT1,PFN2,VPS41,VPS28,SEC13,GAA,ABR,ITGAV,LEPROTL1,YIF1A,LRP1,IQGAP1,SCAMP3,CD63,PREPL,COMMD3,ADAM10,ANXA5,AP2M1,ECM1,SERPINB6,MYO5A,WIPF1,HSPG2,MIA3,EMP2,MACF1,CYTH3,CKAP4,TGFB1,BLOC1S1,ACTR2,CLASP2
GO:BP	connective tissue development	GO:0061448	0.00492167	2.30789	268	200	14	17710	CRIP1,SCARA3,SULF1,COL5A1,TRPS1,GLG1,CTSK,ANXA2,TBL1XR1,TGFBI,COL1A1,SERPINH1,MATN2,ECM1
GO:BP	circulatory system development	GO:0072359	0.00600096	2.22178	1162	240	36	17710	CRIP1,THY1,SULF1,FAP,COL3A1,COL1A2,COL5A1,FZD1,SPARC,PAM,SIX1,NOTCH2,ANXA2,COL8A2,PARP2,FN1,LOXL1,RRAS,GAA,ITGAV,TGFBI,LRP1,ROBO1,COL1A1,ILK,ANTXR1,DCHS1,ECM1,IFT52,HSPG2,MIA3,CASP3,EMP2,C1GALT1,UBE4B,TGFB1
GO:BP	blood coagulation	GO:0007596	0.00861385	2.0648	337	191	15	17710	FAP,COL3A1,COL1A2,ACTB,DOCK1,ANXA2,P2RX4,VKORC1,COL1A1,ILK,YWHAZ,GNB1,GGCX,HPS4,ANXA5
GO:BP	regulation of cell migration	GO:0030334	0.00901754	2.04491	924	268	33	17710	THY1,SULF1,LRRC15,COL3A1,SPARC,TRIP6,TRADD,MAPRE2,PDGFC,DOCK1,P2RX4,FN1,PFN2,RRAS,ABR,ITGAV,LRP1,IQGAP1,ROBO1,COL1A1,IQSEC1,ILK,ADAM10,ECM1,MIA3,EMP2,MACF1,PLXNA1,TGFB1,CLASP2,LMO4,MGAT5,DAG1
GO:BP	hemostasis	GO:0007599	0.0102986	1.98722	342	191	15	17710	FAP,COL3A1,COL1A2,ACTB,DOCK1,ANXA2,P2RX4,VKORC1,COL1A1,ILK,YWHAZ,GNB1,GGCX,HPS4,ANXA5
GO:BP	coagulation	GO:0050817	0.0110511	1.9566	344	191	15	17710	FAP,COL3A1,COL1A2,ACTB,DOCK1,ANXA2,P2RX4,VKORC1,COL1A1,ILK,YWHAZ,GNB1,GGCX,HPS4,ANXA5
GO:BP	chondrocyte differentiation	GO:0002062	0.0118707	1.92552	120	240	10	17710	SCARA3,SULF1,TRPS1,GLG1,ANXA2,TGFBI,SERPINH1,MATN2,ECM1,TGFB1
GO:BP	regulation of cell motility	GO:2000145	0.0132688	1.87717	985	268	34	17710	THY1,SULF1,LRRC15,COL3A1,SPARC,TRIP6,TRADD,MAPRE2,PDGFC,DOCK1,P2RX4,FN1,PFN2,RRAS,ABR,ITGAV,LRP1,IQGAP1,ROBO1,COL1A1,IQSEC1,ILK,ADAM10,ANXA5,ECM1,MIA3,EMP2,MACF1,PLXNA1,TGFB1,CLASP2,LMO4,MGAT5,DAG1
GO:BP	platelet degranulation	GO:0002576	0.0183566	1.73621	126	240	10	17710	ISLR,MAGED2,SPARC,LHFPL2,TGFB3,FN1,CD63,ANXA5,ECM1,TGFB1
GO:BP	positive regulation of cell-matrix adhesion	GO:0001954	0.0209279	1.67927	50	268	7	17710	THY1,S100A10,IQGAP1,COL16A1,ILK,EMP2,DAG1
GO:BP	endochondral bone morphogenesis	GO:0060350	0.0221345	1.65493	71	188	7	17710	SCARA3,NAB1,ANXA2,COL1A1,COL13A1,SERPINH1,MATN2
GO:BP	response to amino acid	GO:0043200	0.0246564	1.60807	116	162	8	17710	COL3A1,COL1A2,COL5A2,SIX1,PDGFC,LAMTOR2,COL16A1,COL1A1
GO:BP	positive regulation of cell-substrate adhesion	GO:0010811	0.026863	1.57085	118	268	10	17710	THY1,S100A10,DOCK1,ARPC2,FN1,IQGAP1,COL16A1,ILK,EMP2,DAG1
GO:BP	cartilage development	GO:0051216	0.0279639	1.5534	208	260	13	17710	SCARA3,SULF1,TRPS1,GLG1,CTSK,ANXA2,TGFBI,COL1A1,SERPINH1,MATN2,ECM1,TGFB1,EVC
GO:BP	regulation of cell-matrix adhesion	GO:0001952	0.028942	1.53847	119	268	10	17710	THY1,S100A10,LRP1,IQGAP1,COL16A1,ILK,EMP2,MACF1,CLASP2,DAG1
GO:BP	secretion by cell	GO:0032940	0.033996	1.46857	1474	214	37	17710	ISLR,TIMP2,MAGED2,MILR1,DYNLL1,SPARC,PAM,CSTB,ARL2BP,GLUD1,C1QTNF3,LHFPL2,ANXA2,TGFB3,LAMTOR2,MVP,RHBDF1,FN1,PPT1,GNPTAB,PFN2,VPS41,GAA,ABR,ITGAV,LRP1,RCN3,IQGAP1,CD63,PREPL,COMMD3,ADAM10,ANXA5,ECM1,SERPINB6,MYO5A,MIA3
GO:BP	negative regulation of endodermal cell differentiation	GO:1903225	0.0340531	1.46784	3	41	2	17710	COL5A1,COL5A2
GO:BP	cell junction assembly	GO:0034329	0.0414783	1.38218	239	169	11	17710	THY1,S100A10,TRIP6,FSCN1,ACTB,PLEC,FN1,LRP1,IQGAP1,COL16A1,ILK
GO:BP	cell morphogenesis involved in differentiation	GO:0000904	0.0428833	1.36771	734	268	27	17710	THY1,SCARA3,S100A10,GAP43,PTPRD,TCTN1,EXT1,DOCK1,ARPC2,FN1,ZEB2,ITGAV,LRP1,ROBO1,ILK,ADAM10,ANTXR1,MATN2,FAT1,DOK4,CASP3,MACF1,PLXNA1,AUTS2,ACTR2,RBFOX2,DAG1
GO:BP	focal adhesion assembly	GO:0048041	0.0451101	1.34573	80	257	8	17710	THY1,S100A10,TRIP6,LRP1,IQGAP1,COL16A1,MACF1,CLASP2
GO:BP	cell-substrate adherens junction assembly	GO:0007045	0.0451101	1.34573	80	257	8	17710	THY1,S100A10,TRIP6,LRP1,IQGAP1,COL16A1,MACF1,CLASP2
GO:BP	cellular component assembly	GO:0022607	0.0484865	1.31438	2985	268	72	17710	THY1,EFEMP2,S100A10,COL1A2,MYO1B,FZD1,GAP43,DYNLL1,ITGB5,PAM,TRIP6,MARCKS,TRPS1,FSCN1,SIX1,PTPRD,TCTN1,TRADD,PIP4K2B,ACTB,MAPRE2,PDGFC,C1QTNF3,ANXA2,RAB23,ARPC2,PLEC,TGFB3,P2RX4,FN1,PFN2,VPS41,VPS28,TSPAN4,SEC13,GTF2H5,LRP1,IQGAP1,SMARCAL1,COL16A1,COL1A1,ILK,YWHAZ,GNB1,SURF1,ANTXR1,SKAP2,HPS4,ANXA5,AP2M1,PUM2,EIF2AK2,IFT52,CLSTN1,WIPF1,CAPG,NUPR1,COX7A1,NEK7,EMP2,MACF1,TGFB1,PSIP1,NDUFA3,SEPT2,AU…
GO:BP	nervous system development	GO:0007399	0.0499377	1.30157	2340	268	60	17710	THY1,NAB1,SULF1,COL3A1,MXRA8,TIMP2,FZD1,GAP43,DYNLL1,PAM,LGALS1,MDK,SIX1,NOTCH2,PTPRD,PIGT,CBX6,TCTN1,ATRN,EXT1,ACTB,PDGFC,GLUD1,EML1,P2RX4,FN1,PPT1,ZEB2,TBCB,ABR,NAGLU,ALDH3A2,LRP1,IQGAP1,ROBO1,ILK,YWHAZ,ADAM10,MATN2,DCHS1,IFT52,CLSTN1,MYO5A,DOK4,HSPG2,CASP3,MACF1,PLXNA1,TPP1,UBE4B,TGFB1,SEPT2,BLOC1S1,AUTS2,ACTR2,LMO4,SLC5A3,RBFOX2,CTNS,DAG1
REAC	Extracellular matrix organization	REAC:R-HSA-1474244	1.30182e-07	6.88545	301	184	24	10658	EFEMP2,HTRA1,COL3A1,COL1A2,COL5A1,TIMP2,PCOLCE,BGN,COL5A2,SPARC,ITGB5,CTSK,COL8A2,PLEC,TGFB3,FN1,P4HA2,LOXL1,ITGAV,COL16A1,COL1A1,COL13A1,ADAM10,SERPINH1
REAC	Collagen formation	REAC:R-HSA-1474290	1.53384e-06	5.81422	90	184	13	10658	COL3A1,COL1A2,COL5A1,PCOLCE,COL5A2,COL8A2,PLEC,P4HA2,LOXL1,COL16A1,COL1A1,COL13A1,SERPINH1
REAC	Syndecan interactions	REAC:R-HSA-3000170	1.56467e-06	5.80558	27	162	8	10658	COL3A1,COL1A2,COL5A1,COL5A2,ITGB5,FN1,ITGAV,COL1A1
REAC	ECM proteoglycans	REAC:R-HSA-3000178	1.84608e-06	5.73375	76	268	14	10658	COL3A1,COL1A2,COL5A1,BGN,COL5A2,SPARC,ITGB5,TGFB3,FN1,ITGAV,COL1A1,HSPG2,TGFB1,DAG1
REAC	Collagen biosynthesis and modifying enzymes	REAC:R-HSA-1650814	6.2771e-06	5.20224	67	184	11	10658	COL3A1,COL1A2,COL5A1,PCOLCE,COL5A2,COL8A2,P4HA2,COL16A1,COL1A1,COL13A1,SERPINH1
REAC	Integrin cell surface interactions	REAC:R-HSA-216083	4.00623e-05	4.39726	85	172	11	10658	COL3A1,COL1A2,COL5A1,COL5A2,ITGB5,COL8A2,FN1,ITGAV,COL16A1,COL1A1,COL13A1
REAC	Collagen degradation	REAC:R-HSA-1442490	4.00765e-05	4.39711	64	181	10	10658	COL3A1,COL1A2,COL5A1,COL5A2,CTSK,COL8A2,COL16A1,COL1A1,COL13A1,ADAM10
REAC	Degradation of the extracellular matrix	REAC:R-HSA-1474228	5.73764e-05	4.24127	140	217	15	10658	HTRA1,COL3A1,COL1A2,COL5A1,TIMP2,COL5A2,CTSK,COL8A2,FN1,COL16A1,COL1A1,COL13A1,ADAM10,HSPG2,CASP3
REAC	Non-integrin membrane-ECM interactions	REAC:R-HSA-3000171	7.4732e-05	4.12649	59	268	11	10658	COL3A1,COL1A2,COL5A1,COL5A2,ITGB5,FN1,ITGAV,COL1A1,HSPG2,TGFB1,DAG1
REAC	Assembly of collagen fibrils and other multimeric structures	REAC:R-HSA-2022090	0.000114937	3.93954	61	162	9	10658	COL3A1,COL1A2,COL5A1,PCOLCE,COL5A2,COL8A2,PLEC,LOXL1,COL1A1
REAC	Collagen chain trimerization	REAC:R-HSA-8948216	0.000158763	3.79925	44	172	8	10658	COL3A1,COL1A2,COL5A1,COL5A2,COL8A2,COL16A1,COL1A1,COL13A1
REAC	MET activates PTK2 signaling	REAC:R-HSA-8874081	0.00180627	2.74322	30	41	4	10658	COL3A1,COL1A2,COL5A1,COL5A2
REAC	MET promotes cell motility	REAC:R-HSA-8875878	0.00647378	2.18884	41	41	4	10658	COL3A1,COL1A2,COL5A1,COL5A2
REAC	Elastic fibre formation	REAC:R-HSA-1566948	0.010046	1.99801	45	142	6	10658	EFEMP2,ITGB5,TGFB3,FN1,LOXL1,ITGAV
