## Supplementary Table 2 for "Multi-tissue network analysis for drug prioritization in knee osteoarthritis"

### Sheet: Information
Multi-tissue network analysis for drug prioritization in knee osteoarthritis
Michael Neidlin1, Smaragda Dimitrakopoulou1, Leonidas G Alexopoulos1
Departmental and institutional affiliations
1: Department of Mechanical Engineering, National Technical University of Athens, Greece
Corresponding Author
Leonidas G Alexopoulos, Department of Mechanical Engineering,
National Technical University of Athens,
Heroon Polytechniou 9, 15780 Zografou, Greece
Email: leo@mail.ntua.gr Phone: +30 210 7721666
The following sheets include the results of differential expression analysis, with the top up and down regulated genes and the according volcano plots

### Sheet: Cartilage
Upregulated genes n=21				Downregulated genes n=11						Dataset: GSE51588
										Platform:	Agilent-072363 SurePrint G3 Human GE v3 8x60K Microarray
Gene Name	logFC	adj.P.Val		Gene Name	logFC	adj.P.Val
ENST00000611473	2.17892	0.130729		MMP3	-2.42784	0.0300654
LCE2B	2.06863	0.000201836		TTTY21	-2.31187	0.0353535						VOLCANO PLOT:
DEFA3	2.03392	0.00218007		APOD	-1.99005	0.0774853
CRLF1	1.95646	0.0769466		HLA-DRB4	-1.91325	6.79546e-05
S100A8	1.90039	0.0155025		lnc-LPIN2-2	-1.82297	0.0522391
LOC102724332	1.86024	0.0819142		TTTY3	-1.73677	0.108711
XLOC_l2_015590	1.85159	1.39546e-05		TSPY3	-1.70894	0.153602
HOXC8	1.80467	0.000201836		IBSP	-1.67507	0.40038
lnc-MKRN3-3	1.71252	0.00195685		CHRDL2	-1.66237	0.0352372
WIF1	1.66638	0.197488		COL2A1	-1.60118	0.358128
ENST00000433101	1.65236	0.0015919		TMEM259	-1.55894	0.000876588
lnc-PPAP2B-1	1.63016	0.000201836
lnc-CTH-7	1.6243	0.00111075
ENST00000410078	1.5973	0.178538
lnc-RP11-389E17.1.1-3	1.57542	3.26106e-05
CSN1S1	1.56378	0.00855852
DEFA4	1.55641	0.0173061
UHRF1BP1	1.55629	0.0093618
FAM90A1	1.54929	0.00342708
lnc-MFAP4-2	1.51967	0.00353667
SNORA23	1.51819	0.0600473
												log FC >1.5		log FC >2.5

### Sheet: Synovium
Upregulated genes n=85				Downregulated genes n=41						Dataset: GSE55235
										Platform:	Affymetrix Human Genome U133A Array
Gene Name	logFC	adj.P.Val		Gene Name	logFC	adj.P.Val
APOD	4.11024	2.70056e-05		MXRA5	-3.48268	1.04782e-05
NFIL3	4.04343	5.85405e-08		SCRG1	-2.96975	1.76637e-05					VOLCANO PLOT:
CYP4B1	3.77641	0.00124663		MMP1	-2.80705	0.00106156
CXCL2	3.67735	5.53021e-06		OGN	-2.58947	0.000160044
FOSB	3.54485	9.03912e-06		MEST	-2.56161	1.22871e-08
ATF3	3.31833	1.26012e-06		CX3CR1	-2.55898	3.11874e-07
KLF9	3.29191	8.14689e-09		TPPP3	-2.46745	4.6748e-07
DDIT4	3.21516	1.1695e-07		CSN1S1	-2.4447	0.0275781
APOLD1	3.14946	1.78779e-10		PTGDS	-2.42946	9.03912e-06
SLC19A2	3.09442	8.67407e-09		ANKH	-2.24222	2.56339e-05
MAFF	3.03227	8.14689e-09		LRRC17	-2.19294	1.66156e-05
GADD45B	2.98918	1.16928e-07		FAP	-2.18154	0.000101309
SLC2A3	2.98193	2.13864e-05		CRIP1	-2.12438	5.50658e-06
ZBTB16	2.97579	8.17678e-05		XIST	-2.11304	0.0288504
ADM	2.84949	2.0792e-05		NID2	-2.08234	1.39682e-05
NAMPT	2.84752	2.56339e-05		LRRC15	-2.07366	9.54218e-05
CEBPD	2.78731	8.14689e-09		THY1	-2.05104	2.72686e-07
DEPP1	2.68967	3.32546e-06		SLC5A3	-2.04507	1.39326e-05
ADH1B	2.67436	8.72479e-05		HLA-DPA1	-2.00888	7.86848e-05
MT1M	2.63446	2.59615e-06		HLA-DQB1	-1.99704	0.000370448
GADD45A	2.55906	3.53592e-08		GOLM1	-1.9678	3.26619e-05
MYC	2.45406	5.50658e-06		COL1A2	-1.92505	6.64807e-05
TNFAIP3	2.41314	3.79438e-06		COL3A1	-1.91564	4.83544e-05					log FC >1.5		log FC >2.5
RPS4Y1	2.34734	0.0449103		ANOS1	-1.90988	4.81922e-06
MTHFD2	2.34292	7.25978e-07		PER3	-1.80118	0.000186094
JUN	2.33571	0.000262872		HLA-DQA1	-1.78088	0.00114965
CDKN1A	2.31691	8.14689e-09		MMP9	-1.77561	0.00512948
CYR61	2.31119	7.23963e-05		MMP3	-1.75177	0.0284866
ANGPTL7	2.28891	0.0008594		HLA-DPB1	-1.74403	8.36003e-06
PTX3	2.26959	0.0248915		OLR1	-1.73722	0.00181035
NFKBIA	2.25158	3.11874e-07		DPT	-1.69117	0.00596716
NR4A2	2.24536	7.67486e-05		SORL1	-1.68297	5.79882e-06
CXCL8	2.22757	5.16648e-05		TREM2	-1.58868	7.12924e-06
PTGS2	2.17327	0.00136682		TYROBP	-1.57818	0.000210929
PPP1R15A	2.17117	1.22831e-06		COL5A2	-1.57426	0.000270222
IER5	2.17066	1.39326e-05		NREP	-1.556	5.79882e-06
ZFP36L2	2.16217	7.67486e-05		LTA4H	-1.55572	0.000277424
PDK4	2.13908	0.0110603		HLA-DRA	-1.55001	0.0153266
GCH1	2.13166	0.00450208		TLR7	-1.52804	2.3632e-05
IL6	2.10783	0.0200063		CSF1R	-1.51512	9.86234e-05
ZFP36	2.10575	1.65179e-06		VCAN	-1.50777	0.00244515
ZFAND5	2.10076	1.36948e-05
RGS2	2.08004	2.06347e-05
KLF4	2.07101	1.1695e-07
TIPARP	2.05218	6.98006e-07
VEGFA	2.0364	7.67486e-05
RHOB	2.0236	4.65603e-08
CXCL3	1.95364	0.000608723
CRISPLD2	1.93394	0.000256788
BCL6	1.92475	8.14689e-09
ADAMTS5	1.87965	0.00167077
TFPI	1.85926	0.000471713
IER3	1.85169	0.00863124
CCNL1	1.83523	1.06206e-05
DUSP5	1.81948	2.81977e-05
SLC39A14	1.805	4.96594e-05
FKBP5	1.76972	0.0135929
MFAP5	1.75258	0.0274936
SLCO4A1	1.7403	5.73274e-05
HMGB2	1.73	0.000694081
BAG3	1.72355	4.36718e-05
ACKR1	1.72271	0.00457841
ADAMTS1	1.71737	2.48267e-05
DDX3Y	1.70944	0.0174378
PIM1	1.69842	4.36718e-05
TRIB1	1.69738	0.000153334
SLC16A7	1.66919	2.55231e-05
MAOA	1.64624	0.00212581
JUNB	1.62246	0.000144715
LAMA2	1.62222	0.00212149
H1FX	1.61904	0.000600845
TIMP4	1.61289	0.00112203
SDC4	1.60754	0.00110498
STC1	1.60259	0.000623741
JUND	1.60247	9.24025e-05
MYOC	1.56679	0.00819557
MT1X	1.56363	1.04782e-05
PFKFB3	1.55086	0.00122063
KLF2	1.54976	2.3529e-06
DUSP1	1.54775	0.000895724
HAS1	1.54372	0.00263743
PIGA	1.52619	8.17678e-05
DDX21	1.5243	0.000148357
CDO1	1.51563	0.0172877
IRS2	1.50338	0.000202496

### Sheet: Meniscus
Upregulated genes n=33				Downregulated genes n=36						Dataset: GSE98918
										Platform:	Agilent-072363 SurePrint G3 Human GE v3 8x60K Microarray
Gene Name	logFC	adj.P.Val		Gene Name	logFC	adj.P.Val
CSN1S1	3.22448	4.75012e-05		POSTN	-3.1763	0.000189972
ENST00000611473	2.97897	0.0162853		IL11	-2.84273	0.0250253						VOLCANO PLOT:
S100A8	2.96178	0.000414287		CEMIP	-2.73134	1.50792e-05
SPARCL1	2.80086	0.000539197		TNFRSF12A	-2.28588	9.84584e-05
VWF	2.66607	4.75012e-05		lnc-FANK1-3	-2.26744	8.0275e-05
TSPAN7	2.4984	0.000258321		LOXL2	-2.11588	4.75012e-05
LOC102724332	2.40888	0.00643809		CAMK2N1	-2.06729	0.00156455
SEPP1	2.34665	0.00140525		ARL4C	-1.98029	0.00102147
PLA2G2A	2.31446	0.000308385		CMIP	-1.9628	1.35552e-06
CFD	2.25893	6.99419e-05		PLAU	-1.96242	0.00552491
C2orf40	2.20601	0.0438827		ADAMTS14	-1.9093	0.000181573
DEFA3	2.18208	0.00125615		COL5A2	-1.9018	0.000319239
lnc-RTN2-1	2.06092	0.0256516		ADAM12	-1.87678	1.35552e-06
PECAM1	2.01367	0.00114184		SLC17A9	-1.84334	7.18733e-05
CPE	1.93585	0.0484441		HMCN1	-1.832	0.000138532
EFEMP1	1.93159	0.00047459		AF119863	-1.8304	0.00115651
S100A9	1.92345	0.0171782		C12orf75	-1.81702	0.000717266
FRZB	1.91733	0.00656471		FAP	-1.8094	0.0013983
HBD	1.89818	0.0319242		lnc-LRRC17-1	-1.80458	0.0410615
NR2F2	1.83676	0.0027256		PNMAL1	-1.7743	0.00331721
CFI	1.75813	0.00346112		NARF	-1.76877	0.000104316
DEFA4	1.71494	0.0048294		UBE2C	-1.75264	0.000815535
ENST00000612473	1.70741	0.0219746		LOX	-1.72412	0.000308385
APOE	1.6962	0.0074833		SOX11	-1.71528	0.000621131
FZD4	1.66107	0.000439551		THC2538174	-1.71441	0.019841						log FC >1.5		log FC >2.5
C1QB	1.64073	0.00262883		VEGFA	-1.69678	0.000549907
SNORA23	1.63559	0.0096546		NPC1	-1.69238	9.4188e-05
TMEM176A	1.62701	0.000473483		ZNF469	-1.64961	0.00118714
ITM2A	1.59859	0.00193441		RHOT2	-1.62114	4.75012e-05
C1QA	1.58701	0.0129727		DCHS1	-1.60608	0.00114184
F13A1	1.56745	0.00223238		COL5A1	-1.60475	0.000905511
NCF1B	1.54695	0.00292917		TMEM259	-1.58352	0.000217759
KCNK2	1.52288	0.00357988		WDR90	-1.5802	0.000308385
				NT5DC2	-1.57419	0.000109553
				CACNA1A	-1.55907	0.000189972
				MXRA5	-1.5292	0.00368786

### Sheet: Subchondral bone
Upregulated genes n=292				Downregulated genes n=420						Dataset: GSE51588
										Platform:	Agilent-026652 Whole Human Genome Microarray 4x44K v2
Gene Name	logFC	adj.P.Val		Gene Name	logFC	adj.P.Val
STMN2	6.78229	6.60194e-07		DEFA3	-7.09963	0.000114964
COL2A1	4.56399	0.000135307		DEFA4	-6.82351	2.07299e-05					VOLCANO PLOT:
APCDD1L	4.09522	7.6175e-05		MPO	-6.75585	2.09834e-05
COL3A1	4.04703	3.91187e-06		S100A12	-6.39748	1.14546e-05
IL11	3.82067	0.000196266		LCN2	-6.10802	7.39531e-05
OGN	3.60935	0.000183476		AZU1	-6.07743	4.44439e-05
ASPN	3.53626	0.000131273		S100A8	-6.02625	1.71589e-05
FOXS1	3.52557	2.85312e-07		PRTN3	-5.92843	2.39391e-05
SMPD3	3.51014	0.000207336		S100A9	-5.80854	1.51086e-06
THY1	3.4877	1.13571e-06		CEACAM8	-5.73038	3.14294e-05
THBS4	3.302	6.77544e-06		ELANE	-5.58312	7.77045e-05
MGC4294	3.22049	1.11782e-06		PRSS57	-5.37992	0.000102928
CYS1	3.20792	8.09783e-06		ARG1	-5.31286	1.86697e-07
MATN4	3.16767	0.00226204		CAMP	-5.30504	0.00387604
FAP	3.07253	3.84432e-06		RNASE3	-5.19476	1.82831e-05
CRLF1	3.04576	0.000401029		CLC	-5.12935	0.000207782
REP15	2.98533	0.016009		S100P	-5.10464	4.66044e-06
EMX2OS	2.88383	1.84337e-05		OLFM4	-5.05343	4.83066e-05
SLC8A3	2.84816	0.000201851		RNASE2	-5.0164	2.09834e-05
PNMAL1	2.84272	0.000130477		PF4	-4.90753	1.58907e-05
FNDC1	2.7923	0.000145398		NFE2	-4.79919	3.15625e-05
FAM159B	2.78299	1.76123e-05		CA1	-4.76885	9.10615e-05
PRSS35	2.77621	0.00152623		PPBP	-4.70206	5.70553e-06
MMP1	2.7449	0.0184371		PRG2	-4.65665	7.52495e-05					log FC >1.5		log FC >2.5
TMEM119	2.73461	0.000103777		RGL4	-4.64109	7.02753e-05
C21orf37	2.71243	0.000115234		TCN1	-4.55315	1.84337e-05
LRRC17	2.68642	2.11618e-06		AHSP	-4.4496	0.000472528
BGLAP	2.64445	0.00189732		IL1R2	-4.40991	1.07529e-07
COL10A1	2.58423	0.0022271		PGLYRP1	-4.35991	0.000203941
TNNT3	2.5802	0.000596075		DEFA8P	-4.34712	2.31607e-05
KCNK2	2.57883	0.000116423		CLEC1B	-4.31901	4.14215e-07
COL5A2	2.5654	3.24654e-05		CST7	-4.31719	2.87047e-05
GLI1	2.55428	1.91703e-05		RETN	-4.30402	0.000203941
AMTN	2.55354	0.00266837		BPI	-4.25222	0.000204945
LUM	2.5508	2.6017e-06		IFIT1B	-4.22134	0.000370834
LRRC15	2.54613	2.23266e-05		LTF	-4.03592	0.00174576
CTHRC1	2.5421	0.000127799		VSTM1	-3.94004	0.000233359
KAZALD1	2.53775	0.000232424		PROK2	-3.91858	2.49303e-06
ANO5	2.53303	0.000428879		CEBPE	-3.89818	0.00114671
CXCL14	2.5177	0.000116423		CTSG	-3.89563	0.00810969
COL1A1	2.5162	0.00346013		ANXA3	-3.80541	0.000115234
COL1A2	2.50867	0.000155311		LEP	-3.7758	0.0109945
COL22A1	2.50702	0.0002234		RHAG	-3.76194	0.000810382
PRG4	2.50673	0.0429453		EPX	-3.75866	0.00104245
NOX5	2.47349	0.000455124		RAB44	-3.74232	0.000220985
INSC	2.47248	1.96172e-06		HBM	-3.72887	0.00910392
RHBDL2	2.45636	0.000174873		C17orf99	-3.7185	0.00133553
COL5A1	2.4543	0.000278283		FPR1	-3.67419	6.60194e-07
COMP	2.45275	0.00661332		ADH1B	-3.62493	0.0184944
SOX11	2.44945	0.00712797		PRRT4	-3.621	3.32121e-07
PMF1-BGLAP	2.44932	0.00606232		XK	-3.61592	0.00021786
FLRT3	2.44867	0.000169402		HEMGN	-3.6068	0.000522115
DIO2	2.43894	0.000624159		ALAS2	-3.60274	0.000669339
LOC285629	2.43287	0.00933256		ENST00000390316	-3.58315	0.00599304
TUBB3	2.42583	0.000581578		LIN7A	-3.57133	2.56683e-07
C1QTNF8	2.42006	0.00103101		PKP2	-3.50258	0.000275134
LOC283867	2.40893	0.00376122		SPTA1	-3.4706	0.0062097
POSTN	2.39875	0.0112336		SRGN	-3.35646	1.86697e-07
SLC36A2	2.39844	0.000301277		MS4A3	-3.35408	0.00153101
IFITM5	2.39612	0.0194541		ENST00000390315	-3.3183	0.0191984
RAB7B	2.39107	5.64011e-05		HBG1	-3.25403	0.00924887
ENST00000427050	2.38431	0.000228828		CYP4F3	-3.24476	0.000114964
COL11A1	2.37815	0.0186956		CD5L	-3.20914	0.000197508
COL6A3	2.3756	0.000912453		AREG	-3.20304	0.000174021
MAMDC2	2.34367	1.43138e-05		EPB42	-3.18756	0.00192881
CRTAC1	2.33699	0.00550019		ENST00000390256	-3.17891	0.00593972
COL24A1	2.32729	5.55299e-05		PF4V1	-3.17266	0.00056414
SYT13	2.32637	0.000679027		SAA1	-3.1571	0.0247395
CA12	2.3002	0.00607865		GATA1	-3.12731	0.0008039
SEMA3D	2.29473	4.97651e-05		PADI4	-3.12251	0.000460667
ALPK2	2.28432	0.00120764		SLC22A16	-3.10432	0.000381017
OPCML	2.28296	0.00106382		CCL23	-3.0869	1.73991e-05
SGMS2	2.26883	0.000297602		AF085654	-3.08662	0.00228813
MRAP2	2.21623	4.08434e-05		CEACAM3	-3.07473	7.6175e-05
CCDC102B	2.20227	4.07778e-07		GLT1D1	-3.06336	0.00010869
LRRC8E	2.20113	0.000116423		SLC22A4	-3.05552	6.60194e-07
FGFR3	2.20048	1.61504e-05		TUBB1	-3.04735	0.000428879
RCOR2	2.19922	4.38036e-05		ACSL6	-3.0184	0.00288543
C9orf53	2.18816	0.0146925		BEX1	-3.00903	1.14901e-05
SGCD	2.1781	3.84407e-05		PRG3	-2.98081	0.00575129
HAPLN1	2.16514	0.0189404		ENST00000474213	-2.96126	0.00511373
GXYLT2	2.16361	0.000333092		ENST00000390313	-2.93166	0.00908277
LPAR4	2.1485	0.00509156		FCAR	-2.9202	3.45368e-07
ENTPD3	2.14197	0.00348996		ABCA13	-2.91721	0.00586062
HOMER2	2.13341	0.000108192		RHD	-2.89579	0.000933646
COL8A1	2.12007	4.1244e-05		SIGLEC12	-2.89551	1.69191e-05
ECM1	2.11793	0.00145571		SLC2A4	-2.89101	0.00127162
COL6A1	2.11545	1.83329e-06		VPREB1	-2.86792	0.0103207
PTPRD	2.09634	1.86697e-07		CMTM2	-2.86367	0.000440545
PRRT2	2.09456	7.25986e-05		GYPB	-2.84377	0.00485587
CPZ	2.08777	0.0244508		ENST00000390294	-2.8412	0.0369132
CDH2	2.07403	0.000156281		SERPINB10	-2.82096	6.68648e-05
UNC5B	2.07365	6.999e-07		AF194718	-2.78341	0.0477599
LYPD1	2.06854	9.31814e-05		TMOD1	-2.77776	8.47602e-05
VWC2	2.06768	0.00866843		ENST00000390297	-2.77671	0.0272964
HTRA1	2.06672	6.60194e-07		CEACAM6	-2.7544	0.00146576
FN1	2.06583	0.00722342		GPX3	-2.752	0.0015023
COL15A1	2.06332	1.71589e-05		FAM201A	-2.74405	0.000662011
SLIT3	2.06309	9.40085e-05		C19orf59	-2.73236	4.13713e-05
MEGF10	2.06072	0.000426553		APOBEC3A	-2.73151	0.00231972
DIRAS1	2.05954	1.3793e-05		PRAM1	-2.71333	0.00184876
CX3CR1	2.05833	0.000465449		ENST00000390282	-2.70895	0.015188
MRC2	2.05606	7.61074e-07		CA4	-2.70108	0.000605778
GRP	2.05569	0.00271238		AF058072	-2.69545	0.0482977
PDGFRL	2.05439	7.77045e-05		ADH1A	-2.68929	0.0322993
SSC5D	2.05134	0.00114671		ENST00000390603	-2.68069	0.0188124
DKK3	2.05099	1.51566e-05		ENST00000390305	-2.67284	0.00615498
IFIT1	2.04581	0.000332763		SLED1	-2.67154	0.00129857
LOC401164	2.03616	0.000155311		C19orf77	-2.67073	0.00313452
DPT	2.03405	7.83799e-06		ENST00000390271	-2.66635	0.0054844
LHX2	2.03198	0.00147833		PLAC8	-2.63377	0.000155384
TLR7	2.03174	0.000650931		C5AR1	-2.62944	3.75635e-06
FV367791	2.02851	0.000125583		ENST00000492446	-2.62528	0.041038
CHAD	2.02078	0.00690398		AQP9	-2.61127	0.000630014
FKBP10	2.0132	0.000427488		ORM1	-2.60895	1.73991e-05
SCARA5	2.00601	6.77544e-06		HAL	-2.57943	3.26639e-06
TGFB3	2.00131	0.000139933		ENST00000390625	-2.57918	0.0133409
HTR2B	1.98833	0.00074269		RHCE	-2.57582	0.0454867
SULF1	1.98524	1.0466e-05		ENST00000462693	-2.56433	0.0330707
PTN	1.98486	0.000301277		ENST00000479981	-2.55441	0.0462901
FLJ32063	1.98158	5.02837e-06		SLC25A37	-2.55014	3.63935e-05
WNT5A	1.9731	0.000476974		P2RY8	-2.54915	6.60194e-07
ARSI	1.96984	0.000174873		ALOX12	-2.54377	0.000222981
MMP23B	1.96529	0.00536101		BSPRY	-2.5422	0.00592477
CRABP1	1.96527	0.0163648		AB363267	-2.53953	0.0337779
PRRX1	1.96079	3.92432e-05		POU2AF1	-2.53524	0.00248032
COL12A1	1.95992	0.000199537		ENST00000390539	-2.52664	0.0492045
MAGED4B	1.95567	7.77045e-05		ENST00000390319	-2.51866	0.0107313
GAP43	1.9542	0.00145901		ENST00000390317	-2.51519	0.030917
MMP11	1.95151	0.00140921		CD38	-2.50353	0.000370834
NCRNA00256B	1.94624	7.86748e-07		TIMP4	-2.49265	0.00262337
B4GALNT1	1.94391	1.13571e-06		TRIM58	-2.48968	0.004868
ISM1	1.92157	2.85856e-06		ENST00000390244	-2.48156	0.00207622
PCOLCE	1.91745	0.000174575		MGST1	-2.48104	0.00957473
LOC100129940	1.91325	0.00387203		E2F8	-2.47	0.00376813
OMD	1.91308	0.000153711		HBD	-2.46841	0.0197139
SELE	1.91303	0.00921156		ENST00000390312	-2.46602	0.0441427
LOC100287221	1.91219	0.0151491		LOC100132941	-2.46031	0.0136203
C10orf105	1.90328	0.0421159		PLIN2	-2.46011	0.00156522
MMP16	1.90232	0.000683198		SLC7A5	-2.45991	1.26979e-06
S100A4	1.90064	6.15449e-05		LGALS12	-2.45602	0.000563193
GPR158	1.89984	0.00171145		ENST00000433072	-2.45222	0.00925409
TM7SF4	1.89755	0.0132761		GP6	-2.45092	0.00109908
RGS11	1.88319	9.18017e-05		ADM	-2.44458	0.00231003
ISG15	1.88184	0.000911166		PDE3B	-2.43993	0.00045618
KDELR3	1.88115	0.00142527		ENST00000390284	-2.4333	0.00909863
GNG4	1.88045	0.0017346		KEL	-2.42129	0.0253462
SPOCK1	1.87842	0.000517441		MGAM	-2.42044	3.81215e-06
PRKCDBP	1.87088	3.04896e-06		HBQ1	-2.41671	0.0133523
CBLN2	1.86994	0.0126268		IRS2	-2.40997	6.60194e-07
OLFML2B	1.85842	0.000129552		CSTA	-2.40425	0.000208132
HIST1H1A	1.8567	0.00595151		RBM38	-2.39279	0.00059791
CNTNAP2	1.84903	0.017326		MMRN1	-2.38904	0.00284641
LOC728061	1.8453	3.82055e-05		CR1L	-2.38846	0.00189732
COL18A1	1.84454	5.16491e-06		CA2	-2.38467	0.00201131
DPYSL3	1.84378	6.6393e-07		APOD	-2.38137	0.0203008
TPPP3	1.84124	0.004911		SLC4A1	-2.37701	0.000112955
PDE11A	1.84119	0.00345999		ALOX5AP	-2.36806	1.07112e-05
PPEF1	1.8355	0.0044742		IRF4	-2.35845	0.00815317
SMOC2	1.83379	0.00264501		LOC401847	-2.35194	0.0121122
FAM155A	1.82932	1.77084e-05		ENST00000390301	-2.351	0.00972453
BFSP1	1.82061	7.6175e-05		STAR	-2.34794	0.000291795
GUCY1A2	1.82049	0.00019672		DHRS13	-2.33911	1.96172e-06
SLCO1C1	1.82025	0.00151572		ENST00000390629	-2.33278	0.00679533
FAT1	1.81706	7.83799e-06		ENST00000390633	-2.32474	0.0239311
MMP9	1.8147	0.00144424		CLEC4D	-2.30941	0.000151815
HEY2	1.81369	2.43839e-05		ENST00000390636	-2.30692	0.0381674
CRIP1	1.81368	6.6393e-07		PDZK1IP1	-2.30682	0.00159673
C14orf82	1.80417	0.000999517		ENST00000498435	-2.30581	0.0476675
HMCN1	1.80069	0.0041819		ENST00000424969	-2.29497	0.0114381
PROM2	1.79856	0.0488422		PGD	-2.29069	3.96089e-06
COL13A1	1.79503	0.00024677		ANK1	-2.29015	0.00840784
IHH	1.79179	0.00185811		FABP4	-2.28083	0.0485689
SPARC	1.79125	0.00145571		P2RY2	-2.27721	4.25976e-05
AEBP1	1.78876	5.74268e-05		CIDEA	-2.27237	0.0169538
CLEC11A	1.78411	0.00134951		GCA	-2.26962	3.96089e-06
SERPINE2	1.78303	2.31429e-05		ENST00000390617	-2.26509	0.0265082
SYTL2	1.78141	2.49303e-06		ADH1C	-2.2643	0.0330707
PAMR1	1.77928	0.0082216		ENST00000390304	-2.25948	0.0153319
PTPRZ1	1.7786	0.00202793		EREG	-2.25833	6.2635e-05
SHC3	1.77478	0.00218795		LOC100129322	-2.25276	0.000265531
ID1	1.7706	9.18154e-06		SLCO4C1	-2.24547	0.00146088
HECW2	1.76818	7.99259e-06		ENST00000397935	-2.24465	0.00180312
ST6GAL2	1.7634	0.0263576		CDH1	-2.2445	0.00258421
KIF25	1.76277	0.000204433		ADIPOQ	-2.24367	0.0469416
ADAMTS10	1.76263	9.13786e-06		C2orf88	-2.23934	0.000135475
SCN4B	1.76219	0.000135144		C2orf48	-2.23832	0.0106467
BAMBI	1.76087	0.000143484		CLGN	-2.23139	7.37977e-06
LIPC	1.76062	0.000294025		E2F2	-2.2281	0.0360549
SLC44A3	1.75897	0.000246372		MMP8	-2.21787	1.31333e-06
HES5	1.75313	0.000308846		ENST00000390265	-2.21285	0.0305297
RSPO2	1.75202	0.0446792		HMGB2	-2.20925	1.44822e-06
CYP27C1	1.74712	0.0021586		ITLN1	-2.20734	0.00828063
LRRC7	1.74447	9.28489e-05		ENST00000390593	-2.20347	0.0253462
COPZ2	1.74311	0.000209407		SLC26A8	-2.20253	0.000625879
THSD4	1.73908	0.000668823		PRKAR2B	-2.18793	0.00210934
ACP5	1.738	0.00329834		HIST1H2AI	-2.18706	0.0446775
WISP2	1.73427	0.0146696		ENST00000390622	-2.17862	0.0158957
AK5	1.72972	0.000156281		ENST00000390600	-2.17441	0.041968
GPX8	1.72232	2.52631e-05		C5orf62	-2.17253	2.4293e-05
NCRNA00256A	1.71892	2.09834e-05		LOC100506328	-2.168	0.000461408
LEPREL4	1.71517	1.70233e-05		LY6G6F	-2.16502	0.000596607
KLK1	1.7134	0.000198761		ENST00000523617	-2.15467	0.00688127
ANGPTL5	1.71313	0.00124018		ENST00000468879	-2.14566	0.0282158
AKR1B15	1.71081	0.0183583		FCN2	-2.14426	0.00158826
MXRA5	1.70938	3.18362e-06		ENST00000390291	-2.13943	0.0163803
TPBG	1.70827	7.77045e-05		SCML2	-2.1389	3.91187e-06
ENST00000428676	1.69988	0.0148164		NFIL3	-2.13725	0.000167726
KLKP1	1.69877	0.000398569		NCRNA00313	-2.13206	0.010455
COLEC12	1.69202	4.13713e-05		HK3	-2.12928	0.00593933
SPOCD1	1.69152	7.6175e-05		LRG1	-2.12761	2.23266e-05
LOC375295	1.68026	5.48438e-05		S1PR4	-2.11769	0.00599413
APLNR	1.67996	4.30048e-05		GLUL	-2.11472	0.000501673
KCNS3	1.67696	4.60207e-06		MNDA	-2.11177	0.00215547
TOX3	1.67695	0.000315797		NKG7	-2.11127	0.00941296
OXTR	1.67655	0.00233519		SNCA	-2.10299	0.00178492
CACNA1E	1.66015	0.000401029		TRH	-2.1027	0.000547675
CLDN1	1.65979	0.0340403		ALB	-2.0979	0.0186956
SLIT2	1.65671	6.634e-05		DNTT	-2.09643	0.0109922
LOC145694	1.65318	0.000906934		ADH4	-2.09536	0.00179817
DPP4	1.65019	0.00815317		IGLL1	-2.09354	0.00816755
NAP1L3	1.64955	0.000394301		C1orf162	-2.09261	2.31607e-05
STXBP6	1.64783	1.04541e-05		FCN1	-2.08718	0.0243457
LOC100130301	1.6469	5.25552e-05		SLC11A1	-2.08031	0.00428493
RGS7BP	1.64509	0.0008039		SLC25A21	-2.0674	0.00108818
SHOX2	1.64408	8.9534e-05		PTCRA	-2.06677	0.0100458
WNT1	1.64284	0.00209652		ENST00000390605	-2.06038	0.0294213
SERPINH1	1.63854	4.78461e-06		ENST00000229824	-2.05904	0.00999537
B3GALT2	1.63676	0.000621355		EPB49	-2.05746	0.00533089
MXRA8	1.63469	7.95233e-05		ENST00000390604	-2.05625	0.0252432
KBTBD13	1.63248	0.000460808		RFESD	-2.05356	0.0001784
DA734158	1.62937	0.0311595		MEST	-2.04915	0.00618146
ITGA11	1.62617	0.000218271		MYB	-2.04757	0.00343428
CERCAM	1.62393	0.000117463		MRAP	-2.04527	0.0469416
GOLGA7B	1.62099	0.000522115		TESC	-2.04488	0.00140198
TMEM132E	1.61987	0.00686878		LYVE1	-2.04307	0.00774518
FBXL2	1.61839	1.07529e-07		GPR160	-2.03972	2.67939e-05
GJA1	1.61043	0.00222617		LALBA	-2.03722	0.0134431
APCDD1	1.60938	0.000363772		ATP2C2	-2.03457	0.00113763
C1QTNF5	1.60561	7.80014e-07		ACADL	-2.02555	0.00433375
GABRB2	1.60524	0.00388396		PTX3	-2.02523	0.0141908
COL7A1	1.60441	0.00180657		IRGM	-2.02479	5.26569e-05
ACCN2	1.60419	8.47602e-05		IL5RA	-2.01876	0.000394133
CDH13	1.59742	0.00790087		ENST00000390606	-2.01722	0.0379126
ANGPT2	1.59711	3.26829e-05		SLC27A2	-2.01325	7.90406e-05
GALNT5	1.59662	0.000118456		GMPR	-2.01311	0.00168579
C20orf103	1.59613	0.00158276		SYN2	-2.00806	0.00329834
MMP2	1.59501	6.15449e-05		CD177	-2.0073	2.67939e-05
UCN2	1.59414	0.000460808		TREML1	-1.99891	0.00250317
FZD8	1.59129	0.000523823		CYP4B1	-1.99776	0.00917701
HEY1	1.59116	9.18443e-05		C10orf10	-1.99629	0.00379983
LSP1	1.58958	0.000336979		ENST00000344538	-1.99491	0.00368542
CAPN5	1.58511	7.83799e-06		SAMSN1	-1.99474	0.000263871
PRRX2	1.57728	4.86555e-05		NLRP12	-1.98831	0.00575569
ITGBL1	1.56772	9.3966e-05		MCTP2	-1.98738	5.25552e-05
FZD10	1.56758	0.00281276		AQP7P3	-1.98518	0.015056
C1QTNF3	1.56588	0.0172562		DTX1	-1.9846	3.56721e-05
GLDC	1.56573	0.00129291		ENST00000453166	-1.97913	0.0398511
ROPN1	1.56422	0.00929623		FAM46C	-1.97597	0.00859127
BGN	1.56323	0.000130477		CFP	-1.96573	0.000662011
S100A5	1.56302	0.0308358		FGG	-1.9631	0.00064924
SEMA5A	1.56144	2.10711e-05		ADRB1	-1.96192	0.007183
TNFSF11	1.55897	0.00171072		ELOVL7	-1.9485	2.72185e-05
DGKI	1.55865	0.00932401		ENST00000390610	-1.94075	0.0310073
SPAG17	1.55558	0.000435919		MOSC1	-1.93576	0.00296855
PTCH2	1.55463	0.00679442		GADD45A	-1.93502	8.9168e-05
LMO7	1.55008	4.30848e-05		FABP9	-1.9333	0.00392154
COL6A2	1.54776	2.18764e-05		IL18RAP	-1.92482	5.25332e-05
EPHB3	1.54141	0.000179379		AOX2P	-1.91978	0.00201714
FRMD6	1.53877	0.000347671		C18orf56	-1.91708	0.0395564
PRSS23	1.53801	0.0023847		LOC283710	-1.91567	0.0182518
CLIC3	1.53726	4.83066e-05		FASN	-1.90615	0.00210174
SLC38A11	1.53607	0.0339755		VNN2	-1.90615	0.00212775
C1QTNF6	1.53544	0.000281026		CSF3R	-1.90561	0.000993527
SCN3A	1.53049	0.0148107		ACAP1	-1.90547	0.00218465
ABCB4	1.52694	3.92432e-05		SLA	-1.90545	7.96039e-07
PGF	1.52497	0.00051008		GPR141	-1.89441	0.000281026
PHOSPHO1	1.52251	0.00812617		OSBP2	-1.88964	0.00929961
HHIPL1	1.52066	1.94881e-05		ENST00000491977	-1.88602	0.00823223
CPEB1	1.52046	7.37977e-06		ENST00000390624	-1.88122	0.0265896
SLC26A10	1.51912	0.00226929		FAM65B	-1.87712	4.1263e-05
ALPL	1.51841	0.00462626		CNTFR	-1.87258	0.00882158
CPE	1.51617	0.000518165		PLIN5	-1.86888	0.000803463
REEP1	1.51227	6.31426e-05		C1orf228	-1.8653	0.00923996
EMID1	1.51185	0.00147551		HIST1H3H	-1.85912	0.00738057
ETV1	1.51173	5.74268e-05		MYO1G	-1.85756	3.6095e-05
COL16A1	1.51163	0.0045294		MTL5	-1.85621	0.00780714
LOX	1.51037	0.00143929		CR1	-1.85356	0.000103386
ISLR	1.50619	9.18154e-06		FGR	-1.85121	9.10615e-05
PSORS1C1	1.50563	0.00214991		DKFZp761E198	-1.84198	0.000157543
SCARA3	1.50394	1.96172e-06		TGM2	-1.83885	0.000126208
OLFML2A	1.50108	1.96172e-06		ENST00000390285	-1.83496	0.0206772
				MYOC	-1.82943	0.0258969
				GYPA	-1.82868	0.00465064
				KLF1	-1.82573	0.0328648
				DPPA4	-1.82571	0.000773778
				CCDC164	-1.82398	0.00602629
				LOC100129617	-1.8133	0.000889853
				CIDECP	-1.81253	0.0412442
				OSTalpha	-1.79729	0.00726122
				SLC2A3	-1.79467	0.00862319
				TCTEX1D1	-1.79045	0.00112155
				ANGPTL4	-1.78948	0.0260155
				BMX	-1.78794	2.29046e-06
				EPB41L4B	-1.78722	0.00201629
				FKBP5	-1.78513	0.0126367
				ABCB10	-1.78323	0.00114671
				C19orf38	-1.77976	9.72487e-06
				MGAT3	-1.77973	3.18927e-06
				HCAR3	-1.76751	0.0205042
				PTPN7	-1.76746	0.00150067
				RFPL2	-1.7649	0.00114185
				PNMT	-1.76285	0.00822044
				HIST1H2BG	-1.75775	0.000435919
				LOC100130009	-1.75769	0.00463226
				ENST00000390626	-1.75585	0.0030221
				HIST1H2BJ	-1.75584	0.00119071
				SHISA3	-1.75497	0.000789285
				ANKRD18A	-1.75456	0.000176776
				LGR5	-1.75416	0.0117764
				IRAK3	-1.75161	1.96172e-06
				KBTBD11	-1.74564	0.000336979
				GALNTL2	-1.74382	0.0201057
				TTR	-1.74348	0.0119085
				PDE8B	-1.73526	0.00572618
				SLC2A14	-1.73471	0.000771339
				SLCO4A1	-1.73294	0.0154032
				CXCR4	-1.73278	1.64137e-05
				HSPA4L	-1.72731	0.00234649
				AJ252276	-1.72318	0.0226062
				RHOU	-1.72302	2.11618e-06
				ENST00000454421	-1.72122	0.000825715
				LILRA6	-1.72083	0.00164314
				CXCR1	-1.71964	8.53728e-05
				BST1	-1.71818	0.00257969
				LILRA2	-1.71776	0.00070723
				SIGLEC10	-1.70956	1.51086e-06
				C20orf3	-1.70907	0.000209407
				GPAT2	-1.70906	0.0121562
				BCL2A1	-1.7071	0.000154266
				ENST00000399967	-1.70412	0.00159673
				LRRC10B	-1.70114	0.000675935
				FPR2	-1.69382	6.30605e-05
				ENST00000425412	-1.6934	4.25336e-05
				ACSL1	-1.69327	0.00368542
				TMEM132C	-1.68671	0.0472443
				HMBS	-1.68405	0.00774518
				IMPA2	-1.68334	0.000874182
				ENST00000390594	-1.68178	0.0387581
				ICAM4	-1.67457	0.00483759
				SLC1A5	-1.67168	0.000283866
				TLR2	-1.67102	3.15625e-05
				SLC28A3	-1.66695	0.00231406
				KRT1	-1.66649	0.00324788
				SNORA59B	-1.66339	0.000321686
				LOC253573	-1.66001	0.000889853
				RCL1	-1.65945	3.48547e-06
				CLEC5A	-1.65236	0.037616
				RAB20	-1.64948	9.28489e-05
				GCLC	-1.64791	2.23788e-05
				ENST00000377803	-1.64537	0.0122942
				FEN1	-1.63909	0.00337321
				GSTA7P	-1.63841	0.00254064
				EMB	-1.63567	0.000889853
				CD163	-1.63306	0.00515116
				DNAJC6	-1.63214	0.000204945
				C1orf135	-1.63065	0.000314774
				PIP5K1B	-1.62752	3.58209e-06
				HIST2H2AA4	-1.62736	7.82805e-06
				GYS2	-1.62686	9.18443e-05
				CLSTN2	-1.62528	0.0427804
				CD96	-1.62383	0.0191721
				TKT	-1.62177	1.83329e-06
				TAL1	-1.62101	0.00562719
				GPT	-1.61945	0.000154411
				RORC	-1.61804	0.00422609
				SLC19A2	-1.61547	9.18443e-05
				ARHGAP8	-1.61495	2.07299e-05
				SLC25A18	-1.61479	6.31466e-05
				C9orf66	-1.60974	0.000693327
				LOC645195	-1.60785	6.64702e-05
				TMEM154	-1.59989	0.00200953
				ENST00000390268	-1.59399	0.000788788
				EIF1AY	-1.59203	0.0388816
				SLC22A3	-1.58696	0.0075726
				ENST00000390611	-1.58665	0.00101509
				TMEM56	-1.58084	0.000694382
				SYTL1	-1.57579	0.0161727
				E2F4	-1.57416	0.00772572
				C3orf55	-1.57233	0.00538092
				MAP3K8	-1.57224	0.000116423
				ACVR1C	-1.56985	0.0448629
				HIST1H2BD	-1.56941	0.00200294
				CLEC4E	-1.56554	0.000176513
				PDE6H	-1.563	0.00457412
				BIN2	-1.55778	0.0125363
				ABHD5	-1.55502	2.70247e-06
				GHR	-1.55118	0.00284641
				NAMPT	-1.55031	0.00363833
				STXBP2	-1.54726	0.00180312
				NUP62CL	-1.54659	3.04896e-06
				ENST00000340779	-1.54352	0.0316475
				HIST1H2BB	-1.5432	0.00099606
				AGPAT9	-1.54304	0.000253277
				NUP210	-1.53783	0.0308209
				LOC339505	-1.53647	0.0129091
				PDK1	-1.53408	0.000108315
				KCNV1	-1.53221	0.0138968
				SNORA33	-1.52676	0.00014481
				CENPV	-1.52275	0.0017246
				LILRA5	-1.52229	0.00257503
				SDPR	-1.51866	0.0401853
				BC127725	-1.51735	0.000162876
				DENND3	-1.51306	0.00292696
				FLT3	-1.51068	0.00525887
				ENST00000433105	-1.50967	0.00389343
				DYSFIP1	-1.50936	0.0298922
				BCL11A	-1.50874	0.00102537
				LOC100131176	-1.50293	0.00816755
				MEI1	-1.50003	0.00260758
